# Burkholderia PglL enzymes are serine preferring oligosaccharidetransferases which target conserved proteins across the Burkholderia genus

**DOI:** 10.1101/2021.04.20.440587

**Authors:** Andrew J. Hayes, Jessica M. Lewis, Mark R. Davies, Nichollas E. Scott

## Abstract

Glycosylation is increasingly recognised as a common protein modification within bacterial proteomes. While great strides have been made in identifying species that contain glycosylation systems, our understanding of the proteins and sites targeted by these enzymes is far more limited. Within this work we explore the conservation of glycoproteins and *O*-linked glycosylation sites across the pan-*Burkholderia* glycoproteome. Using a multi-protease glycoproteomic approach we generate high-confidence glycoproteomes and associated glycosylation sites in two widely utilized *B. cenocepacia* strains, K56-2 and H111. This resource reveals glycosylation occurs exclusively at serine residues and that glycoproteins/glycosylation sites are highly conserved across 294 publicly available *B. cenocepacia* genomes. Consistent with this we demonstrate that the substitution of Serine for Threonine residues in a model protein results in a dramatic decrease in glycosylation efficiency by the oligosaccharidetransferase pglL_BC_ even when pglL_BC_ is overexpressed. This preference for glycosylation at Serine residues is observed across at least 9 *Burkholderia* glycoproteomes supporting that Serine is the dominant residue targeted by pglL-mediated glycosylation across the *Burkholderia* genus. Using population genomics we observe that pglL targeted glycosylated proteins are common across *Burkholderia* species. Combined, this work demonstrates that PglL enzymes of the Burkholderia genus are Serine-preferring oligosaccharidetransferases that target conserved and shared protein substrates across the *Burkholderia* genus.
