## Supplementary Table 9 for "Burkholderia PglL enzymes are serine preferring oligosaccharidetransferases which target conserved proteins across the Burkholderia genus"

### Sheet: B. pseudomallei K96243
Protein.Accession	Modification.Site	AminoAcid	Localized.Glycans	Localized	Lowest.Qvalue	Best.Localization.Level	Max.Site.Specific.Probability	Burkholderia pseudomallei K96243 genetic loci	J2315 annotation	Observed glycosylated
Q63HS5	263	S	H1N2	TRUE	0	Level1	1	BPSS2345	BCAM2839	X
Q63HW2	39	S	H1N2	TRUE	0	Level1	1	BPSS2307	no homologues in J2315	X
Q63I26	82	S	N2U1	TRUE	0	Level1	0.994	BPSS2243	BCAM1506	X
Q63L94	74	S	H1N2	TRUE	0	Level1	1	BPSS1114	BCAM0309 BCAM1575	X
Q63LR7	168	S	H1N2	TRUE	0	Level1	0.835	BPSS0945	BCAM1780	X
Q63MW4	116	S	H1N2	TRUE	0	Level1	0.897	BPSS0534	no homologues in J2315	X
Q63NR2	691	S	H1N2	TRUE	0	Level1	1	BPSS0238	BCAM2632	X
Q63NS2	868	S	H1N2	TRUE	0	Level1	1	BPSS0238	BCAM2632	X
Q63PM0	175	S	H1N2	TRUE	0	Level1	0.863	BPSL3354	BCAL0080	X
Q63PM0	186	S	H1N2	TRUE	0	Level1	0.857	BPSL3354	BCAL0080	X
Q63PS5	59	S	H1N2	TRUE	0	Level1	0.998	BPSL3298	BCAL0137	X
Q63Q77	175	S	H1N2	TRUE	0	Level1	0.996	BPSL3148	BCAL0303	X
Q63Q77	178	S	H1N2	TRUE	0	Level1	0.996	BPSL3148	BCAL0303	X
Q63Q77	181	S	H1N2	TRUE	0	Level1	0.996	BPSL3148	BCAL0303	X
Q63QC8	87	S	H1N2	TRUE	0	Level1	1	BPSL3095	BCAL0353	X
Q63QC8	97	S	H1N2	TRUE	0	Level1	1	BPSL3095	BCAL0353	X
Q63QT2	158	S	H1N2	TRUE	0	Level1	1	BPSL2942	BCAL3377	X
Q63RR8	77	S	H1N2	TRUE	0	Level1	1	BPSL2603	BCAL3033	X
Q63RZ5	54	S	H1N2	TRUE	0	Level1	1	BPSL2526	BCAL2974	X
Q63TN8	91	S	H1N2	TRUE	0	Level1	0.953	BPSL1929	BCAL1496	X
Q63TQ3	487	S	H1N2	TRUE	0	Level1	0.901	BPSL1913	BCAL1512	X
Q63U13	386	S	H1N2	TRUE	0	Level1	1	BPSL1804	BCAL1674	X
Q63U13	392	S	H1N2	TRUE	0	Level1	1	BPSL1804	BCAL1674	X
Q63UL3	165	S	H1N2	TRUE	0	Level1	0.86	BPSL1583	BCAL1798	X
Q63UN0	577	S	H1N2	TRUE	0	Level1	1	BPSL1566	BCAL1813	X
Q63US6	400	S	H1N2	TRUE	0	Level1	1	BPSL1520	BCAL1877	X
Q63US6	409	S	H1N2	TRUE	0	Level1	1	BPSL1520	BCAL1877	X
Q63US6	415	S	H1N2	TRUE	0	Level1	1	BPSL1520	BCAL1877	X
Q63UW0	194	S	H1N2	TRUE	0	Level1	1	BPSL1486	BCAL1917	X
Q63UW0	200	S	H1N2	TRUE	0	Level1	1	BPSL1486	BCAL1917	X
Q63UW0	206	S	H1N2	TRUE	0	Level1	0.827	BPSL1486	BCAL1917	X
Q63UW0	226	S	H1N2	TRUE	0	Level1	0.862	BPSL1486	BCAL1917	X
Q63UW0	229	S	H1N2	TRUE	0	Level1	0.998	BPSL1486	BCAL1917	X
Q63VC5	232	S	H1N2	TRUE	0	Level1	0.815	BPSL1317	BCAL1229	X
Q63VH4	91	S	H1N2	TRUE	0	Level1	1	BPSL1271	BCAL1086	X
Q63W72	526	S	H1N2	TRUE	0	Level1	1	BPSL1016	BCAL2629	X
Q63XT7	410	S	H1N2	TRUE	0	Level1	0.99	BPSL0453	BCAL0749	X
Q63XU8	505	S	H1N2	TRUE	0	Level1	1	BPSL0442	BCAL0738	X
Q63XU8	513	S	H1N2	TRUE	0	Level1	1	BPSL0442	BCAL0738	X
Q63XU8	519	S	H1N2	TRUE	0	Level1	1	BPSL0442	BCAL0738	X
Q63XW1	151	S	N2U1	TRUE	0	Level1	1	BPSL0429	BCAL0726	X
Q63Y07	160	S	H1N2	TRUE	0	Level1	0.885	BPSL0382	BCAL0678	X
Q63Y07	188	S	H1N2	TRUE	0	Level1	0.993	BPSL0382	BCAL0678	X
Q63Y07	199	S	H1N2	TRUE	0	Level1	0.812	BPSL0382	BCAL0678	X
Q63Y07	59	S	H1N2	TRUE	0	Level1	1	BPSL0382	BCAL0678	X
Q63YD9	343	S	H1N2	TRUE	0	Level1	0.968	BPSL0249	BCAM1120 BCAL0544	X
Q63YY3	183	S	H1N2	TRUE	0	Level1	0.875	BPSL0057	no homologues in J2315	X
Q63Z22	184	S	H1N2	TRUE	0	Level1	0.998	BPSL0015	BCAL3519	X
Q63Z30	740	S	H1N2	TRUE	0	Level1	1	BPSL0007	BCAL3527	X
Q63Z30	746	S	H1N2	TRUE	0	Level1	1	BPSL0007	BCAL3527	X

### Sheet: B. pseudomultivorans MSMB2199
Protein.Accession	Modification.Site	AminoAcid	Localized.Glycans	Localized	Lowest.Qvalue	Best.Localization.Level	Max.Site.Specific.Probability	J2315 Annotation	Observed glycosylated
WT55_RS02020	838	S	H1N2	TRUE	0	Level1	1	BCAM2680	X
WT55_RS02020	846	S	H1N2	TRUE	0	Level1	1	BCAM2680	X
WT55_RS02020	852	S	H1N2	TRUE	0	Level1	0.986	BCAM2680	X
WT55_RS03375	138	S	H1N2	TRUE	0	Level1	0.98	BCAL1917	X
WT55_RS03375	196	S	N2U1	TRUE	0	Level1	1	BCAL1917	X
WT55_RS03375	201	S	H1N2	TRUE	0	Level1	0.998	BCAL1917	X
WT55_RS03765	283	S	H1N2	TRUE	0	Level1	1	BCAL1993	X
WT55_RS05940	59	S	H1N2	TRUE	0	Level1	0.998	no homologue in J2315	X
WT55_RS07565	145	S	H1N2	TRUE	0	Level1	0.973	BCAL3377	X
WT55_RS07715	80	S	H1N2	TRUE	0	Level1	1	BCAL3348a	X
WT55_RS08620	87	S	H1N2	TRUE	0	Level1	0.82	BCAL0272	X
WT55_RS08775	161	S	H1N2	TRUE	0	Level1	1	BCAL0303	X
WT55_RS08775	181	S	H1N2	TRUE	0	Level1	1	BCAL0303	X
WT55_RS08775	184	S	H1N2	TRUE	0	Level1	1	BCAL0303	X
WT55_RS10975	66	S	N2U1	TRUE	0	Level1	0.878	BCAL0193	X
WT55_RS11745	143	T	H1N2	TRUE	0	Level1	1	BCAL0032	X
WT55_RS13270	41	S	H1N2	TRUE	0	Level1	0.916	no homologue in J2315	X
WT55_RS13305	272	S	H1N2	TRUE	0	Level1	1	BCAL1845	X
WT55_RS13305	275	S	H1N2	TRUE	0	Level1	1	BCAL1845	X
WT55_RS14425	70	S	H1N2	TRUE	0	Level1	0.899	BCAM0773 BCAL0381	X
WT55_RS14425	87	S	H1N2	TRUE	0	Level1	0.998	BCAM0773 BCAL0381	X
WT55_RS15965	140	S	H1N2	TRUE	0	Level1	1	BCAL1086	X
WT55_RS16900	54	S	H1N2	TRUE	0	Level1	0.999	BCAL2974	X
WT55_RS17245	68	S	H1N2	TRUE	0	Level1	1	BCAL3033	X
WT55_RS17245	80	S	H1N2	TRUE	0	Level1	0.803	BCAL3033	X
WT55_RS18735	130	S	H1N2	TRUE	0	Level1	1	BCAM0996	X
WT55_RS18775	253	S	H1N2	TRUE	0	Level1	0.992	BCAM0996	X
WT55_RS18775	265	S	H1N2	TRUE	0	Level1	0.828	BCAM0996	X
WT55_RS22940	267	S	H1N2	TRUE	0	Level1	1	no homologue in J2315	X
WT55_RS22950	487	S	H1N2	TRUE	0	Level1	1	BCAM1738	X
WT55_RS22955	1812	S	H1N2	TRUE	0	Level1	0.989	BCAM1737	X
WT55_RS25175	626	S	H1N2	TRUE	0	Level1	0.996	no homologue in J2315	X
WT55_RS26255	67	S	H1N2	TRUE	0	Level1	1	BCAL0963	X
WT55_RS27515	314	S	H1N2	TRUE	0	Level1	0.851	BCAL2398	X
WT55_RS27760	243	S	H1N2	TRUE	0	Level1	0.995	BCAL2449	X
WT55_RS28075	161	S	H1N2	TRUE	0	Level1	0.926	BCAL2640	X
WT55_RS29675	183	S	H1N2	TRUE	0	Level1	0.994	BCAL1081	X
WT55_RS29675	426	S	H1N2	TRUE	0	Level1	1	BCAL1081	X
WT55_RS29675	432	S	H1N2	TRUE	0	Level1	0.995	BCAL1081	X
WT55_RS29675	47	T	H1N2	TRUE	0	Level1	1	BCAL1081	X
WT55_RS29675	59	S	H1N2	TRUE	0	Level1	1	BCAL1081	X
WT55_RS30250	83	S	N2U1	TRUE	0	Level1	1	no homologue in J2315	X
WT55_RS30795	60	S	H1N2	TRUE	0	Level1	1	BCAL0678	X
WT55_RS31095	499	S	H1N2	TRUE	0	Level1	1	BCAL0738	X
WT55_RS31095	507	S	H1N2	TRUE	0	Level1	1	BCAL0738	X
WT55_RS31095	513	S	H1N2	TRUE	0	Level1	0.945	BCAL0738	X
WT55_RS31150	405	S	H1N2	TRUE	0	Level1	0.923	BCAL0749	X
WT55_RS31150	412	S	H1N2	TRUE	0	Level1	0.923	BCAL0749	X
WT55_RS31150	419	S	H1N2	TRUE	0	Level1	0.923	BCAL0749	X
WT55_RS31790	69	S	H1N2	TRUE	0	Level1	1	BCAL0538	X
WT55_RS32140	732	S	H1N2	TRUE	0	Level1	1	BCAL0479	X

### Sheet: B. multivorans MSMB2008
Protein.Accession	Modification.Site	AminoAcid	Localized.Glycans	Localized	Lowest.Qvalue	Best.Localization.Level	Max.Site.Specific.Probability	J2315_annotation	Observed glycosylated
WK07_RS00030	390	S	H1N2	TRUE	0	Level1	0.934	BCAL1674	X
WK07_RS00485	161	S	H1N2	TRUE	0	Level1	1	BCAL2640	X
WK07_RS00610	225	S	H1N2	TRUE	0	Level1	0.999	BCAL2992 BCAL1446	X
WK07_RS00610	229	S	H1N2	TRUE	0	Level1	1	BCAL2992 BCAL1446	X
WK07_RS00700	54	S	H1N2	TRUE	0	Level1	1	BCAL2974	X
WK07_RS02065	181	S	H1N2	TRUE	0	Level1	1	BCAL0303	X
WK07_RS02065	186	S	H1N2	TRUE	0	Level1	1	BCAL0303	X
WK07_RS03790	493	S	H1N2	TRUE	0	Level1	1	BCAM1738	X
WK07_RS05285	558	S	H1N2	TRUE	0	Level1	0.991	BCAM2828	X
WK07_RS06895	504	S	H1N2	TRUE	0	Level1	1	BCAL3514	X
WK07_RS06895	510	S	H1N2	TRUE	0	Level1	0.985	BCAL3514	X
WK07_RS07365	220	S	H1N2	TRUE	0	Level1	1	BCAL0080	X
WK07_RS08985	71	S	H1N2	TRUE	0	Level1	0.985	BCAM1215	X
WK07_RS10270	57	S	H1N2	TRUE	0	Level1	0.995	BCAM1506	X
WK07_RS11145	310	S	H1N2	TRUE	0	Level1	0.907	BCAS0015	X
WK07_RS12150	73	S	H1N2	TRUE	0	Level1	1	BCAL3348a	X
WK07_RS12150	78	S	H1N2	TRUE	0	Level1	0.921	BCAL3348a	X
WK07_RS12150	93	S	H1N2	TRUE	0	Level1	0.993	BCAL3348a	X
WK07_RS12300	147	S	H1N2	TRUE	0	Level1	0.999	BCAL3377	X
WK07_RS12300	150	S	H1N2	TRUE	0	Level1	0.985	BCAL3377	X
WK07_RS12300	154	T	H1N2	TRUE	0	Level1	0.865	BCAL3377	X
WK07_RS13485	68	S	H1N2	TRUE	0	Level1	1	BCAL3033	X
WK07_RS15245	130	S	H1N2	TRUE	0	Level1	1	BCAM0996	X
WK07_RS15745	67	S	N2U1	TRUE	0	Level1	0.87	BCAL0193	X
WK07_RS16565	535	S	H1N2	TRUE	0	Level1	1	BCAM2680	X
WK07_RS16565	543	S	H1N2	TRUE	0	Level1	1	BCAM2680	X
WK07_RS16565	549	S	H1N2	TRUE	0	Level1	0.99	BCAM2680	X
WK07_RS16565	57	S	H1N2	TRUE	0	Level1	1	BCAM2680	X
WK07_RS16565	64	S	H1N2	TRUE	0	Level1	1	BCAM2680	X
WK07_RS16565	72	S	H1N2	TRUE	0	Level1	1	BCAM2680	X
WK07_RS16565	77	S	H1N2	TRUE	0	Level1	1	BCAM2680	X
WK07_RS16565	84	T	N2U1	TRUE	0	Level1	0.91	BCAM2680	X
WK07_RS16945	60	S	H1N2	TRUE	0	Level1	1	BCAL0678	X
WK07_RS19480	242	S	H1N2	TRUE	0	Level1	1	BCAL2449	X
WK07_RS19720	314	S	H1N2	TRUE	0	Level1	0.873	BCAL2398	X
WK07_RS20160	419	S	H1N2	TRUE	0	Level1	1	BCAL1081	X
WK07_RS20160	425	S	H1N2	TRUE	0	Level1	1	BCAL1081	X
WK07_RS20160	431	S	H1N2	TRUE	0	Level1	0.999	BCAL1081	X
WK07_RS20185	140	S	H1N2	TRUE	0	Level1	1	BCAL1086	X
WK07_RS20930	325	S	H1N2	TRUE	0	Level1	0.991	BCAL1367	X
WK07_RS21210	97	S	H1N2	TRUE	0	Level1	0.83	BCAL1527 BCAS0303	X
WK07_RS21345	66	S	H1N2	TRUE	0	Level1	1	BCAL1499	X
WK07_RS21360	52	S	H1N2	TRUE	0	Level1	1	BCAL1496	X
WK07_RS21360	93	S	H1N2	TRUE	0	Level1	1	BCAL1496	X
WK07_RS23165	283	S	H1N2	TRUE	0	Level1	1	BCAL1993	X
WK07_RS23675	182	S	H1N2	TRUE	0	Level1	0.986	BCAM2198	X
WK07_RS26025	119	S	H1N2	TRUE	0	Level1	0.808	BCAL1917	X
WK07_RS26025	139	S	H1N2	TRUE	0	Level1	0.897	BCAL1917	X
WK07_RS26025	166	S	H1N2	TRUE	0	Level1	1	BCAL1917	X
WK07_RS26025	174	S	H1N2	TRUE	0	Level1	0.993	BCAL1917	X
WK07_RS26025	180	S	H1N2	TRUE	0	Level1	0.864	BCAL1917	X
WK07_RS26025	181	S	H1N2	TRUE	0	Level1	0.865	BCAL1917	X
WK07_RS26025	182	T	H1N2	TRUE	0	Level1	0.865	BCAL1917	X
WK07_RS26025	199	S	N2U1	TRUE	0	Level1	1	BCAL1917	X
WK07_RS26025	204	S	H1N2	TRUE	0	Level1	0.999	BCAL1917	X
WK07_RS26330	87	S	N2U1	TRUE	0.003	Level1	1	BCAL2607	X
WK07_RS28600	77	S	H1N2	TRUE	0	Level1	0.991	BCAL0786	X
WK07_RS28745	412	S	H1N2	TRUE	0	Level1	0.932	BCAL0749	X
WK07_RS28745	419	S	N2U1	TRUE	0	Level1	0.986	BCAL0749	X
WK07_RS28800	498	S	H1N2	TRUE	0	Level1	1	BCAL0738	X
WK07_RS28800	512	S	H1N2	TRUE	0	Level1	1	BCAL0738	X

### Sheet: B. humptydooensis MSMB43
Protein.Accession	Modification.Site	AminoAcid	Localized.Glycans	Localized	Lowest.Qvalue	Best.Localization.Level	Max.Site.Specific.Probability	J2315 annotation	Observed glycosylated
WS76_RS00185	181	S	H1N2	TRUE	0	Level1	0.999	no homologue	X
WS76_RS00375	498	S	H1N2	TRUE	0	Level1	0.938	BCAL3514	X
WS76_RS00395	210	S	H1N2	TRUE	0	Level1	0.999	BCAL3519	X
WS76_RS00435	739	S	H1N2	TRUE	0	Level1	1	BCAL3527	X
WS76_RS00435	745	S	H1N2	TRUE	0	Level1	1	BCAL3527	X
WS76_RS01785	772	S	H1N2	TRUE	0	Level1	0.988	BCAL0274	X
WS76_RS02945	57	S	H1N2	TRUE	0	Level1	0.761	BCAL3418	X
WS76_RS03365	222	T	N2U1	TRUE	0.007	Level1	1	BCAL3334	X
WS76_RS04925	75	S	H1N2	TRUE	0	Level1	1	BCAL3033	X
WS76_RS05240	54	S	H1N2	TRUE	0	Level1	0.999	BCAL2974	X
WS76_RS08270	138	S	H1N2	TRUE	0	Level1	0.997	BCAL1917	X
WS76_RS08270	191	S	N2U1	TRUE	0	Level1	0.853	BCAL1917	X
WS76_RS08270	194	S	N2U1	TRUE	0.001	Level1	0.994	BCAL1917	X
WS76_RS08270	66	S	H1N2	TRUE	0	Level1	1	BCAL1917	X
WS76_RS08715	525	S	N2U1	TRUE	0	Level1	1	BCAL1813	X
WS76_RS08800	167	S	H1N2	TRUE	0	Level1	1	BCAL1798	X
WS76_RS10210	386	S	H1N2	TRUE	0	Level1	1	BCAL1674	X
WS76_RS11390	89	S	H1N2	TRUE	0	Level1	1	BCAL1496	X
WS76_RS13575	244	S	H1N2	TRUE	0	Level1	1	BCAL2449	X
WS76_RS14860	500	S	H1N2	TRUE	0	Level1	0.987	BCAL2820	X
WS76_RS14860	50	S	H1N2	TRUE	0	Level1	1	BCAL2820	X
WS76_RS14860	508	S	H1N2	TRUE	0	Level1	1	BCAL2820	X
WS76_RS16290	505	S	H1N2	TRUE	0	Level1	1	BCAL0738	X
WS76_RS16290	513	S	H1N2	TRUE	0	Level1	1	BCAL0738	X
WS76_RS16290	519	S	H1N2	TRUE	0	Level1	1	BCAL0738	X
WS76_RS16595	187	S	H1N2	TRUE	0	Level1	0.992	BCAL0678	X
WS76_RS16595	59	S	H1N2	TRUE	0	Level1	1	BCAL0678	X
WS76_RS17310	343	S	H1N2	TRUE	0	Level1	0.999	BCAL0544	X
WS76_RS17335	95	S	H1N2	TRUE	0	Level1	1	BCAL0538	X
WS76_RS17720	290	S	H1N2	TRUE	0	Level1	1	BCAL0481	X
WS76_RS17730	645	S	H1N2	TRUE	0	Level1	0.824	BCAL0479	X
WS76_RS20295	90	S	H1N2	TRUE	0	Level1	0.928	BCAM1927	X
WS76_RS21230	74	S	H1N2	TRUE	0	Level1	1	BCAM1575 or BCAM0309	X
WS76_RS22380	116	S	N2U1	TRUE	0	Level1	0.788	no homologue	X
WS76_RS26685	820	S	H1N2	TRUE	0	Level1	0.935	BCAM2680	X
WS76_RS26685	826	S	H1N2	TRUE	0	Level1	1	BCAM2680	X
WS76_RS26685	834	S	H1N2	TRUE	0	Level1	0.995	BCAM2680	X
WS76_RS26755	688	S	H1N2	TRUE	0	Level1	1	BCAM2632	X
WS76_RS31050	38	S	H1N2	TRUE	0.001	Level1	1	present but not assigned as ORF	X
WS76_RS31050	62	S	H1N2	TRUE	0	Level1	1	present but not assigned as ORF	X
WS76_RS31050	71	S	H1N2	TRUE	0	Level1	1	present but not assigned as ORF	X

### Sheet: B. ubonensis MSMB22
Protein.Accession	Modification.Site	AminoAcid	Localized.Glycans	Localized	Lowest.Qvalue	Best.Localization.Level	Max.Site.Specific.Probability	J2315	Observed glycosylated
BW23_RS01180	1448	T	H1N2	TRUE	0.003	Level1	1	no homologue	X
BW23_RS02655	669	S	H1N2	TRUE	0	Level1	0.967	BCAM2632	X
BW23_RS02960	371	S	H1N2	TRUE	0	Level1	1	BCAM2680	X
BW23_RS02960	380	S	H1N2	TRUE	0	Level1	1	BCAM2680	X
BW23_RS02960	386	S	H1N2	TRUE	0	Level1	1	BCAM2680	X
BW23_RS02960	834	S	H1N2	TRUE	0	Level1	1	BCAM2680	X
BW23_RS02960	846	S	H1N2	TRUE	0	Level1	1	BCAM2680	X
BW23_RS02960	852	S	H1N2	TRUE	0	Level1	0.981	BCAM2680	X
BW23_RS03500	558	S	H1N2	TRUE	0	Level1	1	BCAM2828	X
BW23_RS07490	188	S	H1N2	TRUE	0	Level1	1	no homologue	X
BW23_RS07600	55	S	H1N2	TRUE	0	Level1	1	BCAM1508 or BCAM2073	X
BW23_RS07640	166	S	H1N2	TRUE	0	Level1	0.867	BCAM2378	X
BW23_RS07970	81	S	N2U1	TRUE	0	Level1	1	no homologue	X
BW23_RS07970	87	S	N2U1	TRUE	0	Level1	0.849	no homologue	X
BW23_RS09545	19	S	N2U1	TRUE	0	Level1	1	no homologue	X
BW23_RS10275	1812	S	H1N2	TRUE	0	Level1	1	BCAM1737	X
BW23_RS10275	1817	S	H1N2	TRUE	0	Level1	0.992	BCAM1737	X
BW23_RS10280	490	S	H1N2	TRUE	0	Level1	0.987	BCAM1738	X
BW23_RS11945	226	S	H1N2	TRUE	0	Level1	0.999	no homologue	X
BW23_RS12010	374	S	H1N2	TRUE	0	Level1	1	no homologue	X
BW23_RS14090	230	S	N2U1	TRUE	0	Level1	0.781	no homologue	X
BW23_RS14335	630	S	H1N2	TRUE	0	Level1	1	no homologue	X
BW23_RS15120	139	S	H1N2	TRUE	0	Level1	0.975	BCAL1746	X
BW23_RS15120	142	S	H1N2	TRUE	0	Level1	0.999	BCAL1746	X
BW23_RS17375	228	S	H1N2	TRUE	0	Level1	1	BCAL1229	X
BW23_RS17375	234	S	H1N2	TRUE	0	Level1	1	BCAL1229	X
BW23_RS17610	120	S	H1N2	TRUE	0	Level1	1	BCAL1086	X
BW23_RS17610	125	S	H1N2	TRUE	0	Level1	1	BCAL1086	X
BW23_RS17610	127	T	H1N2	TRUE	0	Level1	1	BCAL1086	X
BW23_RS17610	131	S	H1N2	TRUE	0	Level1	1	BCAL1086	X
BW23_RS17610	61	S	H1N2	TRUE	0	Level1	0.916	BCAL1086	X
BW23_RS17635	418	S	H1N2	TRUE	0	Level1	0.995	BCAL1081	X
BW23_RS17635	433	S	H1N2	TRUE	0	Level1	0.996	BCAL1081	X
BW23_RS17635	436	T	H1N2	TRUE	0	Level1	0.868	BCAL1081	X
BW23_RS18445	54	S	H1N2	TRUE	0	Level1	0.999	BCAL2974	X
BW23_RS18790	68	S	H1N2	TRUE	0	Level1	1	BCAL3033	X
BW23_RS19485	145	S	N2U1	TRUE	0	Level1	0.816	BCAL3176	X
BW23_RS20230	72	S	H1N2	TRUE	0	Level1	1	BCAL3348a	X
BW23_RS20365	146	S	H1N2	TRUE	0	Level1	0.997	BCAL3377	X
BW23_RS20365	149	S	H1N2	TRUE	0	Level1	0.997	BCAL3377	X
BW23_RS20365	167	S	H1N2	TRUE	0	Level1	0.983	BCAL3377	X
BW23_RS21205	103	S	H1N2	TRUE	0	Level1	1	BCAL0353	X
BW23_RS21205	114	S	H1N2	TRUE	0	Level1	1	BCAL0353	X
BW23_RS21205	128	S	H1N2	TRUE	0	Level1	1	BCAL0353	X
BW23_RS21205	136	S	H1N2	TRUE	0	Level1	0.912	BCAL0353	X
BW23_RS21205	157	S	H1N2	TRUE	0	Level1	1	BCAL0353	X
BW23_RS21615	161	S	H1N2	TRUE	0	Level1	1	BCAL0303	X
BW23_RS21615	167	T	H1N2	TRUE	0	Level1	0.895	BCAL0303	X
BW23_RS21615	172	S	H1N2	TRUE	0	Level1	0.995	BCAL0303	X
BW23_RS22450	336	S	H1N2	TRUE	0	Level1	0.993	BCAL0127	X
BW23_RS23225	502	S	H1N2	TRUE	0	Level1	0.986	BCAL3514	X
BW23_RS23785	645	S	H1N2	TRUE	0	Level1	0.999	BCAL0479	X
BW23_RS24130	343	S	H1N2	TRUE	0	Level1	0.999	BCAL0544	X
BW23_RS24305	190	S	H1N2	TRUE	0	Level1	1	BCAL0580	X
BW23_RS24760	215	S	H1N2	TRUE	0	Level1	0.987	BCAL0678	X
BW23_RS24760	60	S	H1N2	TRUE	0	Level1	1	BCAL0678	X
BW23_RS25075	500	S	H1N2	TRUE	0	Level1	1	BCAL0738	X
BW23_RS25075	506	S	H1N2	TRUE	0	Level1	1	BCAL0738	X
BW23_RS25130	410	S	H1N2	TRUE	0	Level1	0.997	BCAL0749	X
BW23_RS25130	417	S	H1N2	TRUE	0	Level1	0.951	BCAL0749	X
BW23_RS26360	388	S	H1N2	TRUE	0	Level1	1	BCAL2822 or BCAS0766	X
BW23_RS26360	393	S	H1N2	TRUE	0	Level1	0.921	BCAL2822 or BCAS0766	X
BW23_RS27480	243	S	H1N2	TRUE	0	Level1	1	BCAL2449	X
BW23_RS27705	312	S	H1N2	TRUE	0	Level1	0.899	BCAL2398	X
BW23_RS28905	60	S	N2U1	TRUE	0	Level1	0.999	BCAL2191	X
BW23_RS28905	71	S	H1N2	TRUE	0	Level1	1	BCAL2191	X
BW23_RS29060	419	S	H1N2	TRUE	0	Level1	0.92	BCAL2161	X
BW23_RS29320	87	S	H1N2	TRUE	0	Level1	0.998	no homologue	X
BW23_RS30650	139	S	H1N2	TRUE	0	Level1	1	BCAL1917	X
BW23_RS30650	145	S	H1N2	TRUE	0	Level1	1	BCAL1917	X
BW23_RS30650	166	S	H1N2	TRUE	0	Level1	1	BCAL1917	X
BW23_RS30650	179	S	H1N2	TRUE	0	Level1	0.937	BCAL1917	X
BW23_RS30650	198	S	N2U1	TRUE	0	Level1	1	BCAL1917	X
BW23_RS30650	203	S	H1N2	TRUE	0	Level1	1	BCAL1917	X
BW23_RS30735	153	S	H1N2	TRUE	0	Level1	0.999	BCAL1893	X
BW23_RS30735	159	S	H1N2	TRUE	0	Level1	0.997	BCAL1893	X
BW23_RS30735	167	S	H1N2	TRUE	0	Level1	0.789	BCAL1893	X

### Sheet: B. dolosa AU0158
Protein.Accession	Modification.Site	AminoAcid	Localized.Glycans	Localized	Lowest.Qvalue	Best.Localization.Level	Max.Site.Specific.Probability	J2315 annotation	Observed glycosylated
A0A0D5IRJ2	1814	S	H1N2	TRUE	0	Level1	1	BCAM1737	X
A0A0D5IRJ2	1817	S	H1N2	TRUE	0	Level1	0.978	BCAM1737	X
A0A0D5IS36	558	S	H1N2	TRUE	0	Level1	1	BCAM2828	X
A0A0D5ISU6	128	S	H1N2	TRUE	0	Level1	0.873	BCAM0988	X
A0A0D5ISU6	139	S	H1N2	TRUE	0	Level1	1	BCAM0988	X
A0A0D5ISU6	256	S	H1N2	TRUE	0	Level1	0.999	BCAM0988	X
A0A0D5ITM7	856	S	H1N2	TRUE	0	Level1	0.933	BCAM2680	X
A0A0D5IU12	172	S	H1N2	TRUE	0	Level1	0.997	BCAM2378	X
A0A0D5IV12	129	S	H1N2	TRUE	0	Level1	1	BCAM2378	X
A0A0D5IV12	204	S	H1N2	TRUE	0	Level1	0.875	BCAM2378	X
A0A0D5IWF2	98	S	H1N2	TRUE	0	Level1	0.997	BCAS0089	X
A0A0D5IXZ2	60	S	H1N2	TRUE	0	Level1	1	BCAL0678	X
A0A0D5IY98	80	S	N2U1	TRUE	0	Level1	0.925	no homolog	X
A0A0D5IYA3	315	S	H1N2	TRUE	0	Level1	0.831	BCAL2398	X
A0A0D5IZM6	77	S	H1N2	TRUE	0	Level1	1	no homolog	X
A0A0D5J0G4	170	S	H1N2	TRUE	0	Level1	1	BCAL1917	X
A0A0D5J0G4	176	S	N2U1	TRUE	0	Level1	0.884	BCAL1917	X
A0A0D5J0G4	195	S	H1N2	TRUE	0	Level1	0.994	BCAL1917	X
A0A0D5J0G4	200	S	H1N2	TRUE	0	Level1	0.998	BCAL1917	X
A0A0D5J0X0	243	S	H1N2	TRUE	0	Level1	1	BCAL2449	X
A0A0D5J0Z1	176	S	H1N2	TRUE	0	Level1	0.982	BCAL0303	X
A0A0D5J0Z1	179	S	H1N2	TRUE	0	Level1	0.884	BCAL0303	X
A0A0D5J1X4	149	S	H1N2	TRUE	0	Level1	0.947	BCAL2640	X
A0A0D5J249	90	S	H1N2	TRUE	0	Level1	1	BCAL1496	X
A0A0D5J2T6	499	S	H1N2	TRUE	0	Level1	1	BCAL0738	X
A0A0D5J2T6	505	S	H1N2	TRUE	0	Level1	1	BCAL0738	X
A0A0D5J2T6	511	S	H1N2	TRUE	0	Level1	1	BCAL0738	X
A0A0D5J3K6	708	S	H1N2	TRUE	0	Level1	0.945	BCAL1046 BCAM2720 BCAM2429	X
A0A0D5J3U6	49	S	H1N2	TRUE	0	Level1	0.999	BCAL1093	X
A0A0D5J3U6	52	S	H1N2	TRUE	0	Level1	0.786	BCAL1093	X
A0A0D5J3X1	88	S	H1N2	TRUE	0	Level1	1	BCAL2374	X
A0A0D5J5Q7	66	S	N2U1	TRUE	0	Level1	1	BCAL0193	X
A0A0D5J5T0	157	S	H1N2	TRUE	0	Level1	0.796	BCAL3377	X
A0A0D5J5T0	173	S	H1N2	TRUE	0	Level1	1	BCAL3377	X
A2W629	219	S	H1N2	TRUE	0	Level1	0.999	BCAL0080	X
A2W899	526	S	N2U1	TRUE	0	Level1	0.813	BCAL2629	X
A2W9K2	283	S	H1N2	TRUE	0	Level1	0.962	BCAL1993	X
A2WA48	119	S	N2U1	TRUE	0	Level1	0.782	BCAM0715 BCAM0442 BCAS0585	X
A2WA81	393	S	H1N2	TRUE	0	Level1	0.997	BCAL1674	X
A2WBT2	54	S	H1N2	TRUE	0	Level1	0.995	BCAL2974	X
A2WCK1	211	S	H1N2	TRUE	0	Level1	1	BCAL3316	X
A2WCY2	101	S	H1N2	TRUE	0	Level1	1	BCAL3469	X
A2WD35	154	S	H1N2	TRUE	0	Level1	0.999	BCAL0353	X
A2WD35	175	S	N2U1	TRUE	0	Level1	0.9	BCAL0353	X
A2WEQ1	402	S	H1N2	TRUE	0	Level1	0.859	BCAM1420 BCAS0583	X
A2WG53	89	S	H1N2	TRUE	0	Level1	0.894	BCAM2289	X

### Sheet: B. diffusa MSMB375
Protein.Accession	Modification.Site	AminoAcid	Localized.Glycans	Localized	Lowest.Qvalue	Best.Localization.Level	Max.Site.Specific.Probability	J2315 annotation	Observed glycosylated
WL85_RS00335	66	S	N2U1	TRUE	0	Level1	0.882	BCAL0193	X
WL85_RS01545	55	S	N2U1	TRUE	0	Level1	0.988	BCAL0835	X
WL85_RS02140	70	S	H1N2	TRUE	0	Level1	1	BCAL0963	X
WL85_RS04975	164	S	H1N2	TRUE	0	Level1	0.895	BCAL0303	X
WL85_RS04975	178	S	N2U1	TRUE	0	Level1	0.936	BCAL0303	X
WL85_RS05635	111	S	N2U1	TRUE	0	Level1	0.996	BCAS0750	X
WL85_RS06100	318	S	H1N2	TRUE	0	Level1	0.897	BCAL2398	X
WL85_RS06335	243	S	H1N2	TRUE	0	Level1	1	BCAL2449	X
WL85_RS06490	200	S	H1N2	TRUE	0	Level1	0.918	BCAL0340	X
WL85_RS10205	63	S	H1N2	TRUE	0	Level1	1	BCAL1504	X
WL85_RS10230	66	S	H1N2	TRUE	0	Level1	1	BCAL1499	X
WL85_RS11155	223	S	H1N2	TRUE	0	Level1	0.999	no homolog in J2315	X
WL85_RS12305	125	S	H1N2	TRUE	0	Level1	1	no homolog in J2315	X
WL85_RS12305	33	S	H1N2	TRUE	0	Level1	1	no homolog in J2315	X
WL85_RS12820	206	S	H1N2	TRUE	0	Level1	0.814	BCAL0678	X
WL85_RS12820	60	S	H1N2	TRUE	0	Level1	1	BCAL0678	X
WL85_RS12890	78	S	H1N2	TRUE	0	Level1	0.858	BCAL0692	X
WL85_RS13115	510	S	H1N2	TRUE	0	Level1	1	BCAL0738	X
WL85_RS13170	408	S	H1N2	TRUE	0	Level1	1	BCAL0749	X
WL85_RS13170	415	S	H1N2	TRUE	0	Level1	1	BCAL0749	X
WL85_RS15720	145	S	H1N2	TRUE	0	Level1	1	BCAL3377	X
WL85_RS15720	152	S	H1N2	TRUE	0	Level1	1	BCAL3377	X
WL85_RS15720	161	S	H1N2	TRUE	0	Level1	1	BCAL3377	X
WL85_RS15720	163	S	H1N2	TRUE	0	Level1	0.9	BCAL3377	X
WL85_RS15870	73	S	H1N2	TRUE	0	Level1	1	BCAL3348a	X
WL85_RS15870	93	S	H1N2	TRUE	0	Level1	1	BCAL3348a	X
WL85_RS16940	380	S	H1N2	TRUE	0	Level1	1	BCAM2334	X
WL85_RS19450	99	S	H1N2	TRUE	0	Level1	0.987	BCAM1215	X
WL85_RS19980	130	S	H1N2	TRUE	0	Level1	1	BCAM0996	X
WL85_RS21325	285	S	H1N2	TRUE	0	Level1	1	BCAL2282	X
WL85_RS21835	645	S	H1N2	TRUE	0	Level1	0.999	BCAL0479	X
WL85_RS22165	343	S	H1N2	TRUE	0	Level1	0.999	BCAM1120 BCAL0544	X
WL85_RS22730	185	S	H1N2	TRUE	0	Level1	0.995	BCAL1081	X
WL85_RS23575	134	S	H1N2	TRUE	0	Level1	1	BCAL1086	X
WL85_RS23575	140	S	H1N2	TRUE	0	Level1	1	BCAL1086	X
WL85_RS24740	369	S	H1N2	TRUE	0	Level1	0.996	BCAM2680	X
WL85_RS24740	375	S	H1N2	TRUE	0	Level1	1	BCAM2680	X
WL85_RS24740	378	S	H1N2	TRUE	0	Level1	1	BCAM2680	X
WL85_RS24740	838	S	H1N2	TRUE	0	Level1	1	BCAM2680	X
WL85_RS24740	846	S	H1N2	TRUE	0	Level1	1	BCAM2680	X
WL85_RS24740	852	S	H1N2	TRUE	0	Level1	0.988	BCAM2680	X
WL85_RS26455	133	S	H1N2	TRUE	0	Level1	0.997	BCAL1917	X
WL85_RS26455	139	S	H1N2	TRUE	0	Level1	1	BCAL1917	X
WL85_RS26455	166	S	H1N2	TRUE	0	Level1	1	BCAL1917	X
WL85_RS26455	172	S	N2U1	TRUE	0	Level1	0.901	BCAL1917	X
WL85_RS26455	191	S	N2U1	TRUE	0	Level1	1	BCAL1917	X
WL85_RS26455	196	S	H1N2	TRUE	0	Level1	0.993	BCAL1917	X
WL85_RS26870	54	S	H1N2	TRUE	0	Level1	1	BCAL2974	X
WL85_RS26870	57	S	H1N2	TRUE	0	Level1	1	BCAL2974	X
WL85_RS27205	68	S	H1N2	TRUE	0	Level1	1	BCAL3033	X
WL85_RS28395	489	S	H1N2	TRUE	0	Level1	1	BCAM1738	X
WL85_RS29890	183	S	H1N2	TRUE	0	Level1	1	BCAM0345	X

### Sheet: B. anthina MSMB649
Protein.Accession	Modification.Site	AminoAcid	Localized.Glycans	Localized	Lowest.Qvalue	Best.Localization.Level	Max.Site.Specific.Probability	J2315 annotation	Observed glycosylated
WT63_RS00730	80	S	H1N2	TRUE	0	Level1	1	BCAS0158	X
WT63_RS00885	96	S	H1N2	TRUE	0	Level1	1	BCAS0089	X
WT63_RS02295	66	S	N2U1	TRUE	0	Level1	0.874	BCAL0193	X
WT63_RS04060	89	S	H1N2	TRUE	0	Level1	1	BCAL0582 BCAS0453	X
WT63_RS05990	407	S	H1N2	TRUE	0	Level1	0.991	BCAM2054	X
WT63_RS05990	416	S	H1N2	TRUE	0	Level1	0.965	BCAM2054	X
WT63_RS07365	494	S	H1N2	TRUE	0	Level1	0.854	BCAM1738	X
WT63_RS07665	73	S	H1N2	TRUE	0	Level1	1	BCAM0942 BCAL2973 BCAM2400a BCAM2289 BCAM1927 BCAM1669 BCAM1491	X
WT63_RS08035	37	S	H1N2	TRUE	0	Level1	0.812	BCAM1550	X
WT63_RS09490	48	S	H1N2	TRUE	0	Level1	0.863	BCAM1215	X
WT63_RS09690	106	S	H1N2	TRUE	0	Level1	1	BCAM1149	X
WT63_RS10035	125	S	H1N2	TRUE	0	Level1	1	no homologue in J2315	X
WT63_RS10230	130	S	H1N2	TRUE	0	Level1	1	BCAM0996	X
WT63_RS11150	85	S	H1N2	TRUE	0	Level1	0.999	BCAM0844	X
WT63_RS12395	165	S	H1N2	TRUE	0	Level1	0.996	BCAL2640	X
WT63_RS12430	526	S	H1N2	TRUE	0	Level1	0.996	BCAL2629	X
WT63_RS12685	243	S	H1N2	TRUE	0	Level1	1	BCAL2449	X
WT63_RS12945	315	S	H1N2	TRUE	0	Level1	0.879	BCAL2398	X
WT63_RS14095	727	S	H1N2	TRUE	0	Level1	1	BCAL0479	X
WT63_RS14900	499	S	H1N2	TRUE	0	Level1	1	BCAL0738	X
WT63_RS14900	502	S	H1N2	TRUE	0	Level1	1	BCAL0738	X
WT63_RS14900	508	S	H1N2	TRUE	0	Level1	1	BCAL0738	X
WT63_RS14900	514	S	H1N2	TRUE	0	Level1	1	BCAL0738	X
WT63_RS14955	409	S	H1N2	TRUE	0	Level1	1	BCAL0749	X
WT63_RS14955	416	S	H1N2	TRUE	0	Level1	1	BCAL0749	X
WT63_RS14955	426	S	H1N2	TRUE	0	Level1	0.991	BCAL0749	X
WT63_RS15865	145	S	H1N2	TRUE	0	Level1	1	BCAL3377	X
WT63_RS15865	152	S	H1N2	TRUE	0	Level1	1	BCAL3377	X
WT63_RS15865	161	S	H1N2	TRUE	0	Level1	0.904	BCAL3377	X
WT63_RS16010	73	S	H1N2	TRUE	0	Level1	0.997	BCAL3348a	X
WT63_RS16010	93	S	H1N2	TRUE	0	Level1	0.819	BCAL3348a	X
WT63_RS16740	70	S	H1N2	TRUE	0	Level1	1	BCAL3165	X
WT63_RS17355	68	S	H1N2	TRUE	0	Level1	1	BCAL3033	X
WT63_RS17565	230	S	H1N2	TRUE	0	Level1	1	BCAL2992 BCAL1446	X
WT63_RS17660	54	S	H1N2	TRUE	0	Level1	0.994	BCAL2974	X
WT63_RS18510	182	S	H1N2	TRUE	0	Level1	0.995	BCAL1081	X
WT63_RS18510	419	S	N2U1	TRUE	0	Level1	0.991	BCAL1081	X
WT63_RS18510	425	S	N2U1	TRUE	0	Level1	1	BCAL1081	X
WT63_RS18535	140	S	H1N2	TRUE	0	Level1	1	BCAL1086	X
WT63_RS20610	88	S	H1N2	TRUE	0	Level1	0.923	BCAM2289	X
WT63_RS21470	50	S	H1N2	TRUE	0	Level1	0.98	BCAM0157	X
WT63_RS22410	70	S	H1N2	TRUE	0	Level1	0.993	BCAL0963	X
WT63_RS23250	281	S	H1N2	TRUE	0	Level1	1	BCAL0353	X
WT63_RS23325	188	S	H1N2	TRUE	0	Level1	1	BCAL0340	X
WT63_RS23550	178	S	H1N2	TRUE	0	Level1	1	BCAL0303	X
WT63_RS23550	181	S	H1N2	TRUE	0	Level1	1	BCAL0303	X
WT63_RS25085	618	T	H1N2	TRUE	0.002	Level1	0.762	no homologue in J2315	X
WT63_RS25425	130	S	H1N2	TRUE	0	Level1	0.986	BCAL1453	X
WT63_RS26065	165	S	H1N2	TRUE	0	Level1	0.996	BCAL1917	X
WT63_RS26065	171	S	H1N2	TRUE	0	Level1	0.989	BCAL1917	X
WT63_RS26065	177	S	N2U1	TRUE	0	Level1	0.8	BCAL1917	X
WT63_RS26065	196	S	N2U1	TRUE	0	Level1	1	BCAL1917	X
WT63_RS26065	201	S	N2U1	TRUE	0	Level1	1	BCAL1917	X
WT63_RS26170	238	S	H1N2	TRUE	0	Level1	0.997	BCAL1938	X
WT63_RS27555	60	S	H1N2	TRUE	0	Level1	1	BCAL0678	X
WT63_RS28505	854	S	H1N2	TRUE	0	Level1	0.987	BCAM2680	X
WT63_RS28505	862	S	H1N2	TRUE	0	Level1	1	BCAM2680	X
WT63_RS28505	868	S	H1N2	TRUE	0	Level1	0.987	BCAM2680	X
WT63_RS29105	558	S	H1N2	TRUE	0	Level1	1	BCAM2828	X
WT63_RS29600	78	S	H1N2	TRUE	0	Level1	0.906	BCAM2717	X
WT63_RS31260	134	S	H1N2	TRUE	0	Level1	0.997	BCAL1662	X
WT63_RS31950	174	S	H1N2	TRUE	0	Level1	1	BCAL1798	X

### Sheet: BC glycoproteins
J2315 Gene name	Observed glycosylated
BCAL3469	X
BCAL1086	X
BCAL1917	X
BCAM0996	X
BCAL2466	X
BCAL1453	X
BCAL1086	X
BCAL1746	X
BCAL3377	X
BCAL1917	X
BCAL3377	X
BCAL0303	X
BCAM0996	X
BCAM2378	X
BCAL0080	X
BCAL0678	X
BCAL1917	X
BCAL0163	X
BCAL0193	X
BCAL2449	X
BCAL0163	X
BCAL1869	X
BCAM2829	X
BCAL2398	X
BCAM0505	X
BCAM1789	X
BCAL0039	X
BCAS0773	X
BCAL0544	X
BCAL2276	X
BCAL0525	X
BCAM1550	X
BCAM2334	X
BCAL0678	X
BCAL2820	X
BCAL2161	X
BCAL3166	X
BCAL1674	X
BCAL0749	X
BCAL1877	X
BCAL1086	X
BCAM2063	X
BCAM2378	X
BCAL0426	X
BCAL1093	X
BCAL2820	X
BCAL0738	X
BCAL2629	X
BCAM2289	X
BCAM2055	X
BCAL3033	X
BCAM1669	X
BCAL0786	X
BCAM0713	X
BURCENK562V_3104	X
BCAM2680	X
BCAL1496	X
BCAL2974	X
BCAS0089	X
BCAL0193	X
BCAL0272	X
BCAL0303	X
BCAL0304	X
BCAL0304	X
BCAL0340	X
BCAL0349	X
BCAL0479	X
BCAL1081	X
BCAL1086	X
BCAL1389	X
BCAL2466	X
BCAL2607	X
BCAL2640	X
BCAL2983A	X
BCAL3377	X
BCAM0690	X
BCAM0712	X
BCAM0936	X
BCAM0988	X
BCAM0996	X
BCAM0996	X
BCAM1737	X
BCAM2054	X
BCAM2064	X
BCAM2443	X
BCAM2681	X
BCAM2828	X
BCAS0453	X

### Sheet: Overlap in glycoproteins
J2315 Gene name	BC	B. anthina	B. diffusa	B. Dolosa	B. ubonensis	B. humptydooensis	B. multivorans	B. pseudomultivorans	B. pseudomallei
BCAL3469	X	#N/A	#N/A	X	#N/A	#N/A	#N/A	#N/A	#N/A
BCAL1086	X	X	X	#N/A	X	#N/A	X	X	X
BCAL1917	X	X	X	X	X	X	X	X	X
BCAM0996	X	X	X	#N/A	#N/A	#N/A	X	X	#N/A
BCAL2466	X	#N/A	#N/A	#N/A	#N/A	#N/A	#N/A	#N/A	#N/A
BCAL1453	X	X	#N/A	#N/A	#N/A	#N/A	#N/A	#N/A	#N/A
BCAL1746	X	#N/A	#N/A	#N/A	X	#N/A	#N/A	#N/A	#N/A
BCAL3377	X	X	X	X	X	#N/A	X	X	X
BCAL0303	X	X	X	X	X	#N/A	X	X	X
BCAM2378	X	#N/A	#N/A	X	X	#N/A	#N/A	#N/A	#N/A
BCAL0080	X	#N/A	#N/A	X	#N/A	#N/A	X	#N/A	X
BCAL0678	X	X	X	X	X	X	X	X	X
BCAL0163	X	#N/A	#N/A	#N/A	#N/A	#N/A	#N/A	#N/A	#N/A
BCAL0193	X	X	X	X	#N/A	#N/A	X	X	#N/A
BCAL2449	X	X	X	X	X	X	X	X	#N/A
BCAL1869	X	#N/A	#N/A	#N/A	#N/A	#N/A	#N/A	#N/A	#N/A
BCAM2829	X	#N/A	#N/A	#N/A	#N/A	#N/A	#N/A	#N/A	#N/A
BCAL2398	X	X	X	X	X	#N/A	X	X	#N/A
BCAM0505	X	#N/A	#N/A	#N/A	#N/A	#N/A	#N/A	#N/A	#N/A
BCAM1789	X	#N/A	#N/A	#N/A	#N/A	#N/A	#N/A	#N/A	#N/A
BCAL0039	X	#N/A	#N/A	#N/A	#N/A	#N/A	#N/A	#N/A	#N/A
BCAS0773	X	#N/A	#N/A	#N/A	#N/A	#N/A	#N/A	#N/A	#N/A
BCAL0544	X	#N/A	#N/A	#N/A	X	X	#N/A	#N/A	#N/A
BCAL2276	X	#N/A	#N/A	#N/A	#N/A	#N/A	#N/A	#N/A	#N/A
BCAL0525	X	#N/A	#N/A	#N/A	#N/A	#N/A	#N/A	#N/A	#N/A
BCAM1550	X	X	#N/A	#N/A	#N/A	#N/A	#N/A	#N/A	#N/A
BCAM2334	X	#N/A	X	#N/A	#N/A	#N/A	#N/A	#N/A	#N/A
BCAL2820	X	#N/A	#N/A	#N/A	#N/A	X	#N/A	#N/A	#N/A
BCAL2161	X	#N/A	#N/A	#N/A	X	#N/A	#N/A	#N/A	#N/A
BCAL3166	X	#N/A	#N/A	#N/A	#N/A	#N/A	#N/A	#N/A	#N/A
BCAL1674	X	#N/A	#N/A	X	#N/A	X	X	#N/A	X
BCAL0749	X	X	X	#N/A	X	#N/A	X	X	X
BCAL1877	X	#N/A	#N/A	#N/A	#N/A	#N/A	#N/A	#N/A	X
BCAM2063	X	#N/A	#N/A	#N/A	#N/A	#N/A	#N/A	#N/A	#N/A
BCAL0426	X	#N/A	#N/A	#N/A	#N/A	#N/A	#N/A	#N/A	#N/A
BCAL1093	X	#N/A	#N/A	X	#N/A	#N/A	#N/A	#N/A	#N/A
BCAL0738	X	X	X	X	X	X	X	X	X
BCAL2629	X	X	#N/A	X	#N/A	#N/A	#N/A	#N/A	X
BCAM2289	X	X	#N/A	X	#N/A	#N/A	#N/A	#N/A	#N/A
BCAM2055	X	#N/A	#N/A	#N/A	#N/A	#N/A	#N/A	#N/A	#N/A
BCAL3033	X	X	X	#N/A	X	X	X	X	X
BCAM1669	X	#N/A	#N/A	#N/A	#N/A	#N/A	#N/A	#N/A	#N/A
BCAL0786	X	#N/A	#N/A	#N/A	#N/A	#N/A	X	#N/A	#N/A
BCAM0713	X	#N/A	#N/A	#N/A	#N/A	#N/A	#N/A	#N/A	#N/A
BURCENK562V_3104	X	#N/A	#N/A	#N/A	#N/A	#N/A	#N/A	#N/A	#N/A
BCAM2680	X	X	X	X	X	X	X	X	#N/A
BCAL1496	X	#N/A	#N/A	X	#N/A	X	X	#N/A	X
BCAL2974	X	X	X	X	X	X	X	X	X
BCAS0089	X	X	#N/A	X	#N/A	#N/A	#N/A	#N/A	#N/A
BCAL0272	X	#N/A	#N/A	#N/A	#N/A	#N/A	#N/A	X	#N/A
BCAL0304	X	#N/A	#N/A	#N/A	#N/A	#N/A	#N/A	#N/A	#N/A
BCAL0340	X	X	X	#N/A	#N/A	#N/A	#N/A	#N/A	#N/A
BCAL0349	X	#N/A	#N/A	#N/A	#N/A	#N/A	#N/A	#N/A	#N/A
BCAL0479	X	X	X	#N/A	X	X	#N/A	X	#N/A
BCAL1081	X	X	X	#N/A	X	#N/A	X	X	#N/A
BCAL1389	X	#N/A	#N/A	#N/A	#N/A	#N/A	#N/A	#N/A	#N/A
BCAL2607	X	#N/A	#N/A	#N/A	#N/A	#N/A	X	#N/A	#N/A
BCAL2640	X	X	#N/A	X	#N/A	#N/A	X	X	#N/A
BCAL2983A	X	#N/A	#N/A	#N/A	#N/A	#N/A	#N/A	#N/A	#N/A
BCAM0690	X	#N/A	#N/A	#N/A	#N/A	#N/A	#N/A	#N/A	#N/A
BCAM0712	X	#N/A	#N/A	#N/A	#N/A	#N/A	#N/A	#N/A	#N/A
BCAM0936	X	#N/A	#N/A	#N/A	#N/A	#N/A	#N/A	#N/A	#N/A
BCAM0988	X	#N/A	#N/A	X	#N/A	#N/A	#N/A	#N/A	#N/A
BCAM1737	X	#N/A	#N/A	X	X	#N/A	#N/A	X	#N/A
BCAM2054	X	X	#N/A	#N/A	#N/A	#N/A	#N/A	#N/A	#N/A
BCAM2064	X	#N/A	#N/A	#N/A	#N/A	#N/A	#N/A	#N/A	#N/A
BCAM2443	X	#N/A	#N/A	#N/A	#N/A	#N/A	#N/A	#N/A	#N/A
BCAM2681	X	#N/A	#N/A	#N/A	#N/A	#N/A	#N/A	#N/A	#N/A
BCAM2828	X	X	#N/A	X	X	#N/A	X	#N/A	#N/A
BCAS0453	X	#N/A	#N/A	#N/A	#N/A	#N/A	#N/A	#N/A	#N/A
BCAS0158	#N/A	X	#N/A	#N/A	#N/A	#N/A	#N/A	#N/A	#N/A
BCAL0582 BCAS0453	#N/A	X	#N/A	#N/A	#N/A	#N/A	#N/A	#N/A	#N/A
BCAM1738	#N/A	X	X	#N/A	X	#N/A	X	X	#N/A
BCAM0942 BCAL2973 BCAM2400a BCAM2289 BCAM1927 BCAM1669 BCAM1491	#N/A	X	#N/A	#N/A	#N/A	#N/A	#N/A	#N/A	#N/A
BCAM1215	#N/A	X	X	#N/A	#N/A	#N/A	X	#N/A	#N/A
BCAM1149	#N/A	X	#N/A	#N/A	#N/A	#N/A	#N/A	#N/A	#N/A
BCAM0844	#N/A	X	#N/A	#N/A	#N/A	#N/A	#N/A	#N/A	#N/A
BCAL3348a	#N/A	X	X	#N/A	X	#N/A	X	X	#N/A
BCAL3165	#N/A	X	#N/A	#N/A	#N/A	#N/A	#N/A	#N/A	#N/A
BCAL2992 BCAL1446	#N/A	X	#N/A	#N/A	#N/A	#N/A	X	#N/A	#N/A
BCAM0157	#N/A	X	#N/A	#N/A	#N/A	#N/A	#N/A	#N/A	#N/A
BCAL0963	#N/A	X	X	#N/A	#N/A	#N/A	#N/A	X	#N/A
BCAL0353	#N/A	X	#N/A	X	X	#N/A	#N/A	#N/A	X
BCAL1938	#N/A	X	#N/A	#N/A	#N/A	#N/A	#N/A	#N/A	#N/A
BCAM2717	#N/A	X	#N/A	#N/A	#N/A	#N/A	#N/A	#N/A	#N/A
BCAL1662	#N/A	X	#N/A	#N/A	#N/A	#N/A	#N/A	#N/A	#N/A
BCAL1798	#N/A	X	#N/A	#N/A	#N/A	X	#N/A	#N/A	X
BCAL0835	#N/A	#N/A	X	#N/A	#N/A	#N/A	#N/A	#N/A	#N/A
BCAS0750	#N/A	#N/A	X	#N/A	#N/A	#N/A	#N/A	#N/A	#N/A
BCAL1504	#N/A	#N/A	X	#N/A	#N/A	#N/A	#N/A	#N/A	#N/A
BCAL1499	#N/A	#N/A	X	#N/A	#N/A	#N/A	X	#N/A	#N/A
BCAL0692	#N/A	#N/A	X	#N/A	#N/A	#N/A	#N/A	#N/A	#N/A
BCAL2282	#N/A	#N/A	X	#N/A	#N/A	#N/A	#N/A	#N/A	#N/A
BCAM1120 BCAL0544	#N/A	#N/A	X	#N/A	#N/A	#N/A	#N/A	#N/A	X
BCAM0345	#N/A	#N/A	X	#N/A	#N/A	#N/A	#N/A	#N/A	#N/A
BCAL1046 BCAM2720 BCAM2429	#N/A	#N/A	#N/A	X	#N/A	#N/A	#N/A	#N/A	#N/A
BCAL2374	#N/A	#N/A	#N/A	X	#N/A	#N/A	#N/A	#N/A	#N/A
BCAL1993	#N/A	#N/A	#N/A	X	#N/A	#N/A	X	X	#N/A
BCAM0715 BCAM0442 BCAS0585	#N/A	#N/A	#N/A	X	#N/A	#N/A	#N/A	#N/A	#N/A
BCAL3316	#N/A	#N/A	#N/A	X	#N/A	#N/A	#N/A	#N/A	#N/A
BCAM1420 BCAS0583	#N/A	#N/A	#N/A	X	#N/A	#N/A	#N/A	#N/A	#N/A
BCAM2632	#N/A	#N/A	#N/A	#N/A	X	X	#N/A	#N/A	X
BCAM1508 BCAM2073	#N/A	#N/A	#N/A	#N/A	#N/A	#N/A	#N/A	#N/A	#N/A
BCAL1229	#N/A	#N/A	#N/A	#N/A	X	#N/A	#N/A	#N/A	X
BCAL3176	#N/A	#N/A	#N/A	#N/A	X	#N/A	#N/A	#N/A	#N/A
BCAL0127	#N/A	#N/A	#N/A	#N/A	X	#N/A	#N/A	#N/A	#N/A
BCAL3514	#N/A	#N/A	#N/A	#N/A	X	X	X	#N/A	#N/A
BCAL0580	#N/A	#N/A	#N/A	#N/A	X	#N/A	#N/A	#N/A	#N/A
BCAL2822 BCAS0766	#N/A	#N/A	#N/A	#N/A	#N/A	#N/A	#N/A	#N/A	#N/A
BCAL2191	#N/A	#N/A	#N/A	#N/A	X	#N/A	#N/A	#N/A	#N/A
BCAL1893	#N/A	#N/A	#N/A	#N/A	X	#N/A	#N/A	#N/A	#N/A
BCAL3519	#N/A	#N/A	#N/A	#N/A	#N/A	X	#N/A	#N/A	X
BCAL3527	#N/A	#N/A	#N/A	#N/A	#N/A	X	#N/A	#N/A	X
BCAL0274	#N/A	#N/A	#N/A	#N/A	#N/A	X	#N/A	#N/A	#N/A
BCAL3418	#N/A	#N/A	#N/A	#N/A	#N/A	X	#N/A	#N/A	#N/A
BCAL3334	#N/A	#N/A	#N/A	#N/A	#N/A	X	#N/A	#N/A	#N/A
BCAL1813	#N/A	#N/A	#N/A	#N/A	#N/A	X	#N/A	#N/A	X
BCAL0538	#N/A	#N/A	#N/A	#N/A	#N/A	X	#N/A	X	#N/A
BCAL0481	#N/A	#N/A	#N/A	#N/A	#N/A	X	#N/A	#N/A	#N/A
BCAM1927	#N/A	#N/A	#N/A	#N/A	#N/A	X	#N/A	#N/A	#N/A
BCAM1575 BCAM0309	#N/A	#N/A	#N/A	#N/A	#N/A	#N/A	#N/A	#N/A	#N/A
BCAM1506	#N/A	#N/A	#N/A	#N/A	#N/A	#N/A	X	#N/A	X
BCAS0015	#N/A	#N/A	#N/A	#N/A	#N/A	#N/A	X	#N/A	#N/A
BCAL1367	#N/A	#N/A	#N/A	#N/A	#N/A	#N/A	X	#N/A	#N/A
BCAL1527 BCAS0303	#N/A	#N/A	#N/A	#N/A	#N/A	#N/A	X	#N/A	#N/A
BCAM2198	#N/A	#N/A	#N/A	#N/A	#N/A	#N/A	X	#N/A	#N/A
BCAL0032	#N/A	#N/A	#N/A	#N/A	#N/A	#N/A	#N/A	X	#N/A
BCAL1845	#N/A	#N/A	#N/A	#N/A	#N/A	#N/A	#N/A	X	#N/A
BCAM0773 BCAL0381	#N/A	#N/A	#N/A	#N/A	#N/A	#N/A	#N/A	X	#N/A
BCAM2839	#N/A	#N/A	#N/A	#N/A	#N/A	#N/A	#N/A	#N/A	X
BCAM0309 BCAM1575	#N/A	#N/A	#N/A	#N/A	#N/A	#N/A	#N/A	#N/A	X
BCAM1780	#N/A	#N/A	#N/A	#N/A	#N/A	#N/A	#N/A	#N/A	X
BCAL0137	#N/A	#N/A	#N/A	#N/A	#N/A	#N/A	#N/A	#N/A	X
BCAL1512	#N/A	#N/A	#N/A	#N/A	#N/A	#N/A	#N/A	#N/A	X
BCAL0726	#N/A	#N/A	#N/A	#N/A	#N/A	#N/A	#N/A	#N/A	X
