## Supplementary Table 5 for "Burkholderia PglL enzymes are serine preferring oligosaccharidetransferases which target conserved proteins across the Burkholderia genus"

### Sheet: Combined_sites
J2315 Gene name	Sites	residue	-10/site/+10	Unique_identfied	K56_2	H1111	K56_2	H111	Overlap	All
BCAL3469	101	S	AKAIDAPIPASADTAGKGKGG	BCAL3469_S101	X	X	1	1	1	1
BCAL1086	104	S	AAQAQIDAAASAVVAHAASEA	BCAL1086_S104	X	#N/A	1	#N/A	#N/A	1
BCAL1917	104	S	EENGLTIGGASTPPKGVKLSK	BCAL1917_S104	X	X	1	1	1	1
BCAM0996	104	S	AGVAHDEPPASDTTVAAAPAP	BCAM0996_S104	X	X	1	1	1	1
BCAL2466	13	S	TAAACVAAPASAPAVPAESIK	BCAL2466_S13	X	#N/A	1	#N/A	#N/A	1
BCAL1453	130	S	ENRENAAHSASSADAQYQQAI	BCAL1453_S130	X	#N/A	1	#N/A	#N/A	1
BCAL1086	140	S	QQSAAGAKPASGE________	BCAL1086_S140	X	X	1	1	1	1
BCAL1746	140	S	IGKAWPGNAASGASASASE__	BCAL1746_S140	X	X	1	1	1	1
BCAL3377	145	S	AKAAAAAKKASEAAAAASAAQ	BCAL3377_S145	X	X	1	1	1	1
BCAL1917	151	S	TTTAAPAPTASAPEAAAKPAK	BCAL1917_S151	X	X	1	1	1	1
BCAL3377	152	S	KKASEAAAAASAAQAAAAASP	BCAL3377_S152	X	X	1	1	1	1
BCAL0303	164	S	AGGAKPAAGASAAPAAPAPVA	BCAL0303_S164	X	X	1	1	1	1
BCAM0996	174	S	GAASPDSGDASSPASPAGARF	BCAM0996_S174	X	#N/A	1	#N/A	#N/A	1
BCAM2378	174	S	HPAATAGAAASASARILAAAP	BCAM2378_S174	X	#N/A	1	#N/A	#N/A	1
BCAL0080	176	S	APAANAAQPASGAPASGADAS	BCAL0080_S176	X	X	1	1	1	1
BCAL0678	180	S	QQAANTPKPTSSATAAAAAKP	BCAL0678_S180	X	X	1	1	1	1
BCAL1917	184	S	AAAASADAGASAPAAASSTKA	BCAL1917_S184	X	#N/A	1	#N/A	#N/A	1
BCAL0163	224	S	LQDASPASGASGAQAAAAPAD	BCAL0163_S224	X	X	1	1	1	1
BCAL0193	25	S	LASVSAFAQASAPAADTSAAA	BCAL0193_S25	X	X	1	1	1	1
BCAL2449	254	S	VNNAPGAFSASGVYPIAERVT	BCAL2449_S254	X	X	1	1	1	1
BCAL0163	262	S	QPPAPISNSSSVHPGNPKAKA	BCAL0163_S262	X	X	1	1	1	1
BCAL1869	29	S	DAVASAPVAASAVPDFDARQK	BCAL1869_S29	X	#N/A	1	#N/A	#N/A	1
BCAM2829	296	S	DPGADSAMPASAPAAASAPAS	BCAM2829_S296	X	#N/A	1	#N/A	#N/A	1
BCAL2398	315	S	FPPVVPAAPASSASATR____	BCAL2398_S315	X	X	1	1	1	1
BCAM0505	32	S	APLTNAHAQASSTDSGMASES	BCAM0505_S32	X	X	1	1	1	1
BCAM1789	32	S	ATPPAPAPAASPAQPPAVQTA	BCAM1789_S32	X	#N/A	1	#N/A	#N/A	1
BCAL0039	33	S	AQSTATAAPASAATAGSRLDD	BCAL0039_S33	X	#N/A	1	#N/A	#N/A	1
BCAS0773	33	S	VPAFAQTDAASAPAAAAAQDA	BCAS0773_S33	X	#N/A	1	#N/A	#N/A	1
BCAL0544	343	S	SVYQGAGQAASAPMPPTQWSY	BCAL0544_S343	X	X	1	1	1	1
BCAL2276	353	S	AWKSTIDTAASNAGVPVSSVN	BCAL2276_S353	X	X	1	1	1	1
BCAL0525	358	S	ALSNTPPQPASAPIVAGNGQN	BCAL0525_S358	X	X	1	1	1	1
BCAM1550	37	S	ENAGAAPEPSSETVATVTADD	BCAM1550_S37	X	X	1	1	1	1
BCAM2334	380	S	VSTRVHDGVASDAEAAAAAII	BCAM2334_S380	X	#N/A	1	#N/A	#N/A	1
BCAL0678	39	S	VAPPPADNGASQPQQFDPNRA	BCAL0678_S39	X	X	1	1	1	1
BCAL2820	39	S	DAPVAQAYPASGVYATQPGAA	BCAL2820_S39	X	X	1	1	1	1
BCAL2161	391	S	QGDGAAPGGASWPAPPPASGP	BCAL2161_S391	X	X	1	1	1	1
BCAL3166	40	S	AATEAPAAATSAPKAAAKTAK	BCAL3166_S40	X	X	1	1	1	1
BCAL1674	404	S	SSKAAPPAAASQAAARQT___	BCAL1674_S404	X	X	1	1	1	1
BCAL0749	410	S	EAASAPAQAASGAEQPAAAAS	BCAL0749_S410	X	X	1	1	1	1
BCAL1877	427	S	PASAAPAATASGVDVLRSREA	BCAL1877_S427	X	#N/A	1	#N/A	#N/A	1
BCAL1086	45	S	TPVAQPDTAASAAADAANNAA	BCAL1086_S45	X	#N/A	1	#N/A	#N/A	1
BCAM2063	46	S	PAAAEPAAGASDAAAPAQQAA	BCAM2063_S46	X	X	1	1	1	1
BCAM2378	48	S	ALAQGQQEGASAAAGTANTPS	BCAM2378_S48	X	#N/A	1	#N/A	#N/A	1
BCAL0426	49	S	HTAPAAAGGASGTGATTAGDV	BCAL0426_S49	X	X	1	1	1	1
BCAL1093	49	S	YDEAHPAEAASAASH______	BCAL1093_S49	X	X	1	1	1	1
BCAL2820	501	S	YDKAAAPAPASATATNG____	BCAL2820_S501	X	X	1	1	1	1
BCAL0738	508	S	ASGASAAKPASAPKPASAPKP	BCAL0738_S508	X	#N/A	1	#N/A	#N/A	1
BCAL2629	546	S	APKAAPADAASSVAAGEPRWK	BCAL2629_S546	X	#N/A	1	#N/A	#N/A	1
BCAM2289	63	S	LVHSGAPAAASSNARDSIFFG	BCAM2289_S63	X	X	1	1	1	1
BCAM2055	664	S	ALPPPKDTAASQPAATTAGVV	BCAM2055_S664	X	#N/A	1	#N/A	#N/A	1
BCAL3033	68	S	QIVKAPAKGASAAQAAPKPTD	BCAL3033_S68	X	X	1	1	1	1
BCAM1669	73	S	VHGIDNSGAGSQPAATVEGGA	BCAM1669_S73	X	X	1	1	1	1
BCAL0786	80	S	EKLLSVPAPASTEGDHHDK__	BCAL0786_S80	X	X	1	1	1	1
BCAM0713	802	S	IALPAPAAGASAPLAAAPYVP	BCAM0713_S802	X	#N/A	1	#N/A	#N/A	1
BURCENK562V_3104	83	S	AADGAKDTTSSAVHSTKKHTK	BURCENK562V_3104 _S83	X	#N/A	1	#N/A	#N/A	1
BCAM2680	858	S	AASAAAAQQASVPAAASATVV	BCAM2680_S858	X	#N/A	1	#N/A	#N/A	1
BCAL1496	90	S	GKKAKAADAASQ_________	BCAL1496_S90	X	X	1	1	1	1
BCAL2974	91	S	NEHPQMPFAASAPSQKYQGSK	BCAL2974_S91	X	X	1	1	1	1
BCAS0089	99	S	ATKAAPAVPASGQ________	BCAS0089_S99	X	#N/A	1	#N/A	#N/A	1
BCAL0193	66	S	KKGQAKAAAASAAGTNDAGTQ	BCAL0193_S66	#N/A	X	#N/A	1	#N/A	1
BCAL0272	85	S	SSTSTMPAPASGPAATK____	BCAL0272_S85	#N/A	X	#N/A	1	#N/A	1
BCAL0303	178	S	AAPAPVAVPASAVSGSAGQ__	BCAL0303_S178	#N/A	X	#N/A	1	#N/A	1
BCAL0304	287	S	ASGAAVAAPASGTAESPNPAS	BCAL0304_S287	#N/A	X	#N/A	1	#N/A	1
BCAL0304	297	S	SGTAESPNPASETNVPAMQVA	BCAL0304_S297	#N/A	X	#N/A	1	#N/A	1
BCAL0340	187	S	AAAPAAEAAASAAPTPPAAQK	BCAL0340_S187	#N/A	X	#N/A	1	#N/A	1
BCAL0349	67	S	PQANPNAGGASGTVVHGTAGT	BCAL0349_S67	#N/A	X	#N/A	1	#N/A	1
BCAL0479	681	S	RRPHRPRRPASDAQPVVATPR	BCAL0479_S681	#N/A	X	#N/A	1	#N/A	1
BCAL1081	183	S	QTLLSQDSIASQTVDTQASLV	BCAL1081_S183	#N/A	X	#N/A	1	#N/A	1
BCAL1086	63	S	NAAKALDQVASTVNQQINAAK	BCAL1086_S63	#N/A	X	#N/A	1	#N/A	1
BCAL1389	62	S	AGPVAAPAAASAPAAGLPATT	BCAL1389_S62	#N/A	X	#N/A	1	#N/A	1
BCAL2466	21	S	PASAPAVPAESIKMFPQAAAG	BCAL2466_S21	#N/A	X	#N/A	1	#N/A	1
BCAL2607	180	S	EQHRAAAKGASAPAQ______	BCAL2607_S180	#N/A	X	#N/A	1	#N/A	1
BCAL2640	165	S	PPAAVPVAATSGAQGGAAAAA	BCAL2640_S165	#N/A	X	#N/A	1	#N/A	1
BCAL2983A	55	S	SLSGGASSAASGAVATDAAAQ	BCAL2983A_S55	#N/A	X	#N/A	1	#N/A	1
BCAL3377	168	S	AAASPATVPASGAAVDQDANA	BCAL3377_S168	#N/A	X	#N/A	1	#N/A	1
BCAM0690	169	S	RALIDAGVPASSVFAAAFGSE	BCAM0690_S169	#N/A	X	#N/A	1	#N/A	1
BCAM0712	34	S	LAVTRGGGGASAPTAAEVAQP	BCAM0712_S34	#N/A	X	#N/A	1	#N/A	1
BCAM0936	28	S	HAAAPAPAAASAASDAAPALT	BCAM0936_S28	#N/A	X	#N/A	1	#N/A	1
BCAM0988	216	S	MQPAAPTAGASGPHVWSGAIQ	BCAM0988_S216	#N/A	X	#N/A	1	#N/A	1
BCAM0996	178	S	PATVANAGPASPDSGDASSPA	BCAM0996_S178	#N/A	X	#N/A	1	#N/A	1
BCAM0996	159	T	KPAAPKPAPATVANAGAASPD	BCAM0996_T159	#N/A	X	#N/A	1	#N/A	1
BCAM1737	1820	S	DTPASAAPSASATPATRAAAA	BCAM1737_S1820	#N/A	X	#N/A	1	#N/A	1
BCAM2054	416	S	APAPPVAPLASGAAAGVAQPV	BCAM2054_S416	#N/A	X	#N/A	1	#N/A	1
BCAM2064	80	S	APASGTLPPPSQLYGDLFVAV	BCAM2064_S80	#N/A	X	#N/A	1	#N/A	1
BCAM2443	38	S	ATPQDAPAAASAPPPAPAAAP	BCAM2443_S38	#N/A	X	#N/A	1	#N/A	1
BCAM2681	232	S	RGASVAVHAGSAPSEAVGGGT	BCAM2681_S232	#N/A	X	#N/A	1	#N/A	1
BCAM2828	558	S	AKRAAIAAAASELLPALTQPA	BCAM2828_S558	#N/A	X	#N/A	1	#N/A	1
BCAS0453	98	S	GNGVALDWPASGVGGVADERQ	BCAS0453_S98	#N/A	X	#N/A	1	#N/A	1
							59	66	37	88

### Sheet: K56_2
J2315 Gene name	Sites	residue	-10/site/+10	Site	Unique_identfied	K56-2
BCAL3469	101	S	AKAIDAPIPASADTAGKGKGG	S101	BCAL3469_S101	X
BCAL1086	104	S	AAQAQIDAAASAVVAHAASEA	S104	BCAL1086_S104	X
BCAL1917	104	S	EENGLTIGGASTPPKGVKLSK	S104	BCAL1917_S104	X
BCAM0996	104	S	AGVAHDEPPASDTTVAAAPAP	S104	BCAM0996_S104	X
BCAL2466	13	S	TAAACVAAPASAPAVPAESIK	S13	BCAL2466_S13	X
BCAL1453	130	S	ENRENAAHSASSADAQYQQAI	S130	BCAL1453_S130	X
BCAL1086	140	S	QQSAAGAKPASGE________	S140	BCAL1086_S140	X
BCAL1746	140	S	IGKAWPGNAASGASASASE__	S140	BCAL1746_S140	X
BCAL3377	145	S	AKAAAAAKKASEAAAAASAAQ	S145	BCAL3377_S145	X
BCAL1917	151	S	TTTAAPAPTASAPEAAAKPAK	S151	BCAL1917_S151	X
BCAL3377	152	S	KKASEAAAAASAAQAAAAASP	S152	BCAL3377_S152	X
BCAL0303	164	S	AGGAKPAAGASAAPAAPAPVA	S164	BCAL0303_S164	X
BCAM0996	174	S	GAASPDSGDASSPASPAGARF	S174	BCAM0996_S174	X
BCAM2378	174	S	HPAATAGAAASASARILAAAP	S174	BCAM2378_S174	X
BCAL0080	176	S	APAANAAQPASGAPASGADAS	S176	BCAL0080_S176	X
BCAL0678	180	S	QQAANTPKPTSSATAAAAAKP	S180	BCAL0678_S180	X
BCAL1917	184	S	AAAASADAGASAPAAASSTKA	S184	BCAL1917_S184	X
BCAL0163	224	S	LQDASPASGASGAQAAAAPAD	S224	BCAL0163_S224	X
BCAL0193	25	S	LASVSAFAQASAPAADTSAAA	S25	BCAL0193_S25	X
BCAL2449	254	S	VNNAPGAFSASGVYPIAERVT	S254	BCAL2449_S254	X
BCAL0163	262	S	QPPAPISNSSSVHPGNPKAKA	S262	BCAL0163_S262	X
BCAL1869	29	S	DAVASAPVAASAVPDFDARQK	S29	BCAL1869_S29	X
BCAM2829	296	S	DPGADSAMPASAPAAASAPAS	S296	BCAM2829_S296	X
BCAL2398	315	S	FPPVVPAAPASSASATR____	S315	BCAL2398_S315	X
BCAM0505	32	S	APLTNAHAQASSTDSGMASES	S32	BCAM0505_S32	X
BCAM1789	32	S	ATPPAPAPAASPAQPPAVQTA	S32	BCAM1789_S32	X
BCAL0039	33	S	AQSTATAAPASAATAGSRLDD	S33	BCAL0039_S33	X
BCAS0773	33	S	VPAFAQTDAASAPAAAAAQDA	S33	BCAS0773_S33	X
BCAL0544	343	S	SVYQGAGQAASAPMPPTQWSY	S343	BCAL0544_S343	X
BCAL2276	353	S	AWKSTIDTAASNAGVPVSSVN	S353	BCAL2276_S353	X
BCAL0525	358	S	ALSNTPPQPASAPIVAGNGQN	S358	BCAL0525_S358	X
BCAM1550	37	S	ENAGAAPEPSSETVATVTADD	S37	BCAM1550_S37	X
BCAM2334	380	S	VSTRVHDGVASDAEAAAAAII	S380	BCAM2334_S380	X
BCAL0678	39	S	VAPPPADNGASQPQQFDPNRA	S39	BCAL0678_S39	X
BCAL2820	39	S	DAPVAQAYPASGVYATQPGAA	S39	BCAL2820_S39	X
BCAL2161	391	S	QGDGAAPGGASWPAPPPASGP	S391	BCAL2161_S391	X
BCAL3166	40	S	AATEAPAAATSAPKAAAKTAK	S40	BCAL3166_S40	X
BCAL1674	404	S	SSKAAPPAAASQAAARQT___	S404	BCAL1674_S404	X
BCAL0749	410	S	EAASAPAQAASGAEQPAAAAS	S410	BCAL0749_S410	X
BCAL1877	427	S	PASAAPAATASGVDVLRSREA	S427	BCAL1877_S427	X
BCAL1086	45	S	TPVAQPDTAASAAADAANNAA	S45	BCAL1086_S45	X
BCAM2063	46	S	PAAAEPAAGASDAAAPAQQAA	S46	BCAM2063_S46	X
BCAM2378	48	S	ALAQGQQEGASAAAGTANTPS	S48	BCAM2378_S48	X
BCAL0426	49	S	HTAPAAAGGASGTGATTAGDV	S49	BCAL0426_S49	X
BCAL1093	49	S	YDEAHPAEAASAASH______	S49	BCAL1093_S49	X
BCAL2820	501	S	YDKAAAPAPASATATNG____	S501	BCAL2820_S501	X
BCAL0738	508	S	ASGASAAKPASAPKPASAPKP	S508	BCAL0738_S508	X
BCAL2629	546	S	APKAAPADAASSVAAGEPRWK	S546	BCAL2629_S546	X
BCAM2289	63	S	LVHSGAPAAASSNARDSIFFG	S63	BCAM2289_S63	X
BCAM2055	664	S	ALPPPKDTAASQPAATTAGVV	S664	BCAM2055_S664	X
BCAL3033	68	S	QIVKAPAKGASAAQAAPKPTD	S68	BCAL3033_S68	X
BCAM1669	73	S	VHGIDNSGAGSQPAATVEGGA	S73	BCAM1669_S73	X
BCAL0786	80	S	EKLLSVPAPASTEGDHHDK__	S80	BCAL0786_S80	X
BCAM0713	802	S	IALPAPAAGASAPLAAAPYVP	S802	BCAM0713_S802	X
BURCENK562V_3104	83	S	AADGAKDTTSSAVHSTKKHTK	S83	BURCENK562V_3104 _S83	X
BCAM2680	858	S	AASAAAAQQASVPAAASATVV	S858	BCAM2680_S858	X
BCAL1496	90	S	GKKAKAADAASQ_________	S90	BCAL1496_S90	X
BCAL2974	91	S	NEHPQMPFAASAPSQKYQGSK	S91	BCAL2974_S91	X
BCAS0089	99	S	ATKAAPAVPASGQ________	S99	BCAS0089_S99	X

### Sheet: H111
J2315 numbers	Sites	residue	-10/site/+10	Unique_identifier	H111
BCAL0080	176	S	APAANAAQPASGAPASGADAS	BCAL0080_S176	X
BCAL0163	262	S	QPPAPISNSSSVHPGNPKAKA	BCAL0163_S262	X
BCAL0163	224	S	LQDASPASGASGAQAAAAPAD	BCAL0163_S224	X
BCAL0193	66	S	KKGQAKAAAASAAGTNDAGTQ	BCAL0193_S66	X
BCAL0193	25	S	LASVSAFAQASAPAADTSAAA	BCAL0193_S25	X
BCAL0272	85	S	SSTSTMPAPASGPAATK____	BCAL0272_S85	X
BCAL0303	164	S	AGGAKPAAGASAAPAAPAPVA	BCAL0303_S164	X
BCAL0303	178	S	AAPAPVAVPASAVSGSAGQ__	BCAL0303_S178	X
BCAL0304	287	S	ASGAAVAAPASGTAESPNPAS	BCAL0304_S287	X
BCAL0304	297	S	SGTAESPNPASETNVPAMQVA	BCAL0304_S297	X
BCAL0340	187	S	AAAPAAEAAASAAPTPPAAQK	BCAL0340_S187	X
BCAL0349	67	S	PQANPNAGGASGTVVHGTAGT	BCAL0349_S67	X
BCAL0426	49	S	HTAPAAAGGASGTGATTAGDV	BCAL0426_S49	X
BCAL0479	681	S	RRPHRPRRPASDAQPVVATPR	BCAL0479_S681	X
BCAL0525	358	S	ALSNTPPQPASAPIVAGNGQN	BCAL0525_S358	X
BCAL0544	343	S	SVYQGAGQAASAPMPPTQWSY	BCAL0544_S343	X
BCAL0678	39	S	VAPPPADNGASQPQQFDPNRA	BCAL0678_S39	X
BCAL0678	180	S	QQAANTPKPTSSATAAAAAKP	BCAL0678_S180	X
BCAL0749	410	S	EAASAPAQAASGAEQPAAAAS	BCAL0749_S410	X
BCAL0786	80	S	EKLLSVPAPASTEGDHHDK__	BCAL0786_S80	X
BCAL1081	183	S	QTLLSQDSIASQTVDTQASLV	BCAL1081_S183	X
BCAL1086	140	S	QQSAAGAKPASGE________	BCAL1086_S140	X
BCAL1086	63	S	NAAKALDQVASTVNQQINAAK	BCAL1086_S63	X
BCAL1093	49	S	YDEAHPAEAASAASH______	BCAL1093_S49	X
BCAL1389	62	S	AGPVAAPAAASAPAAGLPATT	BCAL1389_S62	X
BCAL1496	90	S	GKKAKAADAASQ_________	BCAL1496_S90	X
BCAL1674	404	S	SSKAAPPAAASQAAARQT___	BCAL1674_S404	X
BCAL1746	140	S	IGKAWPGNAASGASASASE__	BCAL1746_S140	X
BCAL1917	151	S	TTTAAPAPTASAPEAAAKPAK	BCAL1917_S151	X
BCAL1917	104	S	ENGLTIGGASTPPKGVKLSKP	BCAL1917_S104	X
BCAL2161	391	S	QGDGAAPGGASWPAPPPASGP	BCAL2161_S391	X
BCAL2276	353	S	AWKSTIDTAASNAGVPVSSVN	BCAL2276_S353	X
BCAL2398	315	S	FPPVVPAAPASSASATR____	BCAL2398_S315	X
BCAL2449	254	S	VNNAPGAFSASGVYPIAERVT	BCAL2449_S254	X
BCAL2466	21	S	PASAPAVPAESIKMFPQAAAG	BCAL2466_S21	X
BCAL2607	180	S	EQHRAAAKGASAPAQ______	BCAL2607_S180	X
BCAL2640	165	S	PPAAVPVAATSGAQGGAAAAA	BCAL2640_S165	X
BCAL2820	501	S	YDKAAAPAPASATATNG____	BCAL2820_S501	X
BCAL2820	39	S	DAPVAQAYPASG VYATQPGA	BCAL2820_S39	X
BCAL2974	91	S	NEHPQMPFAASAPSQKYQGSK	BCAL2974_S91	X
BCAL2983A	55	S	SLSGGASSAASGAVATDAAAQ	BCAL2983A_S55	X
BCAL3033	68	S	QIVKAPAKGASAAQAAPKPTD	BCAL3033_S68	X
BCAL3166	40	S	AATEAPAAATSAPKAAAKTAK	BCAL3166_S40	X
BCAL3377	145	S	AKAAAAAKKASEAAAAASAAQ	BCAL3377_S145	X
BCAL3377	168	S	AAASPATVPASGAAVDQDANA	BCAL3377_S168	X
BCAL3377	152	S	KKASEAAAAASAAQAAAAASP	BCAL3377_S152	X
BCAL3469	101	S	AKAIDAPIPASADTAGKGKGG	BCAL3469_S101	X
BCAM0505	32	S	APLTNAHAQASSTDSGMASES	BCAM0505_S32	X
BCAM0690	169	S	RALIDAGVPASSVFAAAFGSE	BCAM0690_S169	X
BCAM0712	34	S	LAVTRGGGGASAPTAAEVAQP	BCAM0712_S34	X
BCAM0936	28	S	HAAAPAPAAASAASDAAPALT	BCAM0936_S28	X
BCAM0988	216	S	MQPAAPTAGASGPHVWSGAIQ	BCAM0988_S216	X
BCAM0996	104	S	AGVAHDEPPASDTTVAAAPAP	BCAM0996_S104	X
BCAM0996	178	S	PATVANAGPASPDSGDASSPA	BCAM0996_S178	X
BCAM0996	159	T	KPAAPKPAPATVANAGAASPD	BCAM0996_T159	X
BCAM1550	37	S	ENAGAAPEPSSETVATVTADD	BCAM1550_S37	X
BCAM1669	73	S	VHGIDNSGAGSQPAATVEGGA	BCAM1669_S73	X
BCAM1737	1820	S	DTPASAAPSASATPATRAAAA	BCAM1737_S1820	X
BCAM2054	416	S	APAPPVAPLASGAAAGVAQPV	BCAM2054_S416	X
BCAM2063	46	S	PAAAEPAAGASDAAAPAQQAA	BCAM2063_S46	X
BCAM2064	80	S	APASGTLPPPSQLYGDLFVAV	BCAM2064_S80	X
BCAM2289	63	S	LVHSGAPAAASSNARDSIFFG	BCAM2289_S63	X
BCAM2443	38	S	ATPQDAPAAASAPPPAPAAAP	BCAM2443_S38	X
BCAM2681	232	S	RGASVAVHAGSAPSEAVGGGT	BCAM2681_S232	X
BCAM2828	558	S	AKRAAIAAAASELLPALTQPA	BCAM2828_S558	X
BCAS0453	98	S	GNGVALDWPASGVGGVADERQ	BCAS0453_S98	X

### Sheet: input_for_R
J2315 Gene name	Sites	residue	-10/site/+10	Unique_identfied	K56_2	H1111	K56_2	H111	Overlap	All
BCAL3469	101	S	AKAIDAPIPASADTAGKGKGG	BCAL3469_S101	X	X	1	1	1	1
BCAL1086	104	S	AAQAQIDAAASAVVAHAASEA	BCAL1086_S104	X	#N/A	1	#N/A	#N/A	1
BCAL1917	104	S	EENGLTIGGASTPPKGVKLSK	BCAL1917_S104	X	X	1	1	1	1
BCAM0996	104	S	AGVAHDEPPASDTTVAAAPAP	BCAM0996_S104	X	X	1	1	1	1
BCAL2466	13	S	TAAACVAAPASAPAVPAESIK	BCAL2466_S13	X	#N/A	1	#N/A	#N/A	1
BCAL1453	130	S	ENRENAAHSASSADAQYQQAI	BCAL1453_S130	X	#N/A	1	#N/A	#N/A	1
BCAL1086	140	S	QQSAAGAKPASGE________	BCAL1086_S140	X	X	1	1	1	1
BCAL1746	140	S	IGKAWPGNAASGASASASE__	BCAL1746_S140	X	X	1	1	1	1
BCAL3377	145	S	AKAAAAAKKASEAAAAASAAQ	BCAL3377_S145	X	X	1	1	1	1
BCAL1917	151	S	TTTAAPAPTASAPEAAAKPAK	BCAL1917_S151	X	X	1	1	1	1
BCAL3377	152	S	KKASEAAAAASAAQAAAAASP	BCAL3377_S152	X	X	1	1	1	1
BCAL0303	164	S	AGGAKPAAGASAAPAAPAPVA	BCAL0303_S164	X	X	1	1	1	1
BCAM0996	174	S	GAASPDSGDASSPASPAGARF	BCAM0996_S174	X	#N/A	1	#N/A	#N/A	1
BCAM2378	174	S	HPAATAGAAASASARILAAAP	BCAM2378_S174	X	#N/A	1	#N/A	#N/A	1
BCAL0080	176	S	APAANAAQPASGAPASGADAS	BCAL0080_S176	X	X	1	1	1	1
BCAL0678	180	S	QQAANTPKPTSSATAAAAAKP	BCAL0678_S180	X	X	1	1	1	1
BCAL1917	184	S	AAAASADAGASAPAAASSTKA	BCAL1917_S184	X	#N/A	1	#N/A	#N/A	1
BCAL0163	224	S	LQDASPASGASGAQAAAAPAD	BCAL0163_S224	X	X	1	1	1	1
BCAL0193	25	S	LASVSAFAQASAPAADTSAAA	BCAL0193_S25	X	X	1	1	1	1
BCAL2449	254	S	VNNAPGAFSASGVYPIAERVT	BCAL2449_S254	X	X	1	1	1	1
BCAL0163	262	S	QPPAPISNSSSVHPGNPKAKA	BCAL0163_S262	X	X	1	1	1	1
BCAL1869	29	S	DAVASAPVAASAVPDFDARQK	BCAL1869_S29	X	#N/A	1	#N/A	#N/A	1
BCAM2829	296	S	DPGADSAMPASAPAAASAPAS	BCAM2829_S296	X	#N/A	1	#N/A	#N/A	1
BCAL2398	315	S	FPPVVPAAPASSASATR____	BCAL2398_S315	X	X	1	1	1	1
BCAM0505	32	S	APLTNAHAQASSTDSGMASES	BCAM0505_S32	X	X	1	1	1	1
BCAM1789	32	S	ATPPAPAPAASPAQPPAVQTA	BCAM1789_S32	X	#N/A	1	#N/A	#N/A	1
BCAL0039	33	S	AQSTATAAPASAATAGSRLDD	BCAL0039_S33	X	#N/A	1	#N/A	#N/A	1
BCAS0773	33	S	VPAFAQTDAASAPAAAAAQDA	BCAS0773_S33	X	#N/A	1	#N/A	#N/A	1
BCAL0544	343	S	SVYQGAGQAASAPMPPTQWSY	BCAL0544_S343	X	X	1	1	1	1
BCAL2276	353	S	AWKSTIDTAASNAGVPVSSVN	BCAL2276_S353	X	X	1	1	1	1
BCAL0525	358	S	ALSNTPPQPASAPIVAGNGQN	BCAL0525_S358	X	X	1	1	1	1
BCAM1550	37	S	ENAGAAPEPSSETVATVTADD	BCAM1550_S37	X	X	1	1	1	1
BCAM2334	380	S	VSTRVHDGVASDAEAAAAAII	BCAM2334_S380	X	#N/A	1	#N/A	#N/A	1
BCAL0678	39	S	VAPPPADNGASQPQQFDPNRA	BCAL0678_S39	X	X	1	1	1	1
BCAL2820	39	S	DAPVAQAYPASGVYATQPGAA	BCAL2820_S39	X	X	1	1	1	1
BCAL2161	391	S	QGDGAAPGGASWPAPPPASGP	BCAL2161_S391	X	X	1	1	1	1
BCAL3166	40	S	AATEAPAAATSAPKAAAKTAK	BCAL3166_S40	X	X	1	1	1	1
BCAL1674	404	S	SSKAAPPAAASQAAARQT___	BCAL1674_S404	X	X	1	1	1	1
BCAL0749	410	S	EAASAPAQAASGAEQPAAAAS	BCAL0749_S410	X	X	1	1	1	1
BCAL1877	427	S	PASAAPAATASGVDVLRSREA	BCAL1877_S427	X	#N/A	1	#N/A	#N/A	1
BCAL1086	45	S	TPVAQPDTAASAAADAANNAA	BCAL1086_S45	X	#N/A	1	#N/A	#N/A	1
BCAM2063	46	S	PAAAEPAAGASDAAAPAQQAA	BCAM2063_S46	X	X	1	1	1	1
BCAM2378	48	S	ALAQGQQEGASAAAGTANTPS	BCAM2378_S48	X	#N/A	1	#N/A	#N/A	1
BCAL0426	49	S	HTAPAAAGGASGTGATTAGDV	BCAL0426_S49	X	X	1	1	1	1
BCAL1093	49	S	YDEAHPAEAASAASH______	BCAL1093_S49	X	X	1	1	1	1
BCAL2820	501	S	YDKAAAPAPASATATNG____	BCAL2820_S501	X	X	1	1	1	1
BCAL0738	508	S	ASGASAAKPASAPKPASAPKP	BCAL0738_S508	X	#N/A	1	#N/A	#N/A	1
BCAL2629	546	S	APKAAPADAASSVAAGEPRWK	BCAL2629_S546	X	#N/A	1	#N/A	#N/A	1
BCAM2289	63	S	LVHSGAPAAASSNARDSIFFG	BCAM2289_S63	X	X	1	1	1	1
BCAM2055	664	S	ALPPPKDTAASQPAATTAGVV	BCAM2055_S664	X	#N/A	1	#N/A	#N/A	1
BCAL3033	68	S	QIVKAPAKGASAAQAAPKPTD	BCAL3033_S68	X	X	1	1	1	1
BCAM1669	73	S	VHGIDNSGAGSQPAATVEGGA	BCAM1669_S73	X	X	1	1	1	1
BCAL0786	80	S	EKLLSVPAPASTEGDHHDK__	BCAL0786_S80	X	X	1	1	1	1
BCAM0713	802	S	IALPAPAAGASAPLAAAPYVP	BCAM0713_S802	X	#N/A	1	#N/A	#N/A	1
BURCENK562V_3104	83	S	AADGAKDTTSSAVHSTKKHTK	BURCENK562V_3104 _S83	X	#N/A	1	#N/A	#N/A	1
BCAM2680	858	S	AASAAAAQQASVPAAASATVV	BCAM2680_S858	X	#N/A	1	#N/A	#N/A	1
BCAL1496	90	S	GKKAKAADAASQ_________	BCAL1496_S90	X	X	1	1	1	1
BCAL2974	91	S	NEHPQMPFAASAPSQKYQGSK	BCAL2974_S91	X	X	1	1	1	1
BCAS0089	99	S	ATKAAPAVPASGQ________	BCAS0089_S99	X	#N/A	1	#N/A	#N/A	1
BCAL0193	66	S	KKGQAKAAAASAAGTNDAGTQ	BCAL0193_S66	#N/A	X	#N/A	1	#N/A	1
BCAL0272	85	S	SSTSTMPAPASGPAATK____	BCAL0272_S85	#N/A	X	#N/A	1	#N/A	1
BCAL0303	178	S	AAPAPVAVPASAVSGSAGQ__	BCAL0303_S178	#N/A	X	#N/A	1	#N/A	1
BCAL0304	287	S	ASGAAVAAPASGTAESPNPAS	BCAL0304_S287	#N/A	X	#N/A	1	#N/A	1
BCAL0304	297	S	SGTAESPNPASETNVPAMQVA	BCAL0304_S297	#N/A	X	#N/A	1	#N/A	1
BCAL0340	187	S	AAAPAAEAAASAAPTPPAAQK	BCAL0340_S187	#N/A	X	#N/A	1	#N/A	1
BCAL0349	67	S	PQANPNAGGASGTVVHGTAGT	BCAL0349_S67	#N/A	X	#N/A	1	#N/A	1
BCAL0479	681	S	RRPHRPRRPASDAQPVVATPR	BCAL0479_S681	#N/A	X	#N/A	1	#N/A	1
BCAL1081	183	S	QTLLSQDSIASQTVDTQASLV	BCAL1081_S183	#N/A	X	#N/A	1	#N/A	1
BCAL1086	63	S	NAAKALDQVASTVNQQINAAK	BCAL1086_S63	#N/A	X	#N/A	1	#N/A	1
BCAL1389	62	S	AGPVAAPAAASAPAAGLPATT	BCAL1389_S62	#N/A	X	#N/A	1	#N/A	1
BCAL2466	21	S	PASAPAVPAESIKMFPQAAAG	BCAL2466_S21	#N/A	X	#N/A	1	#N/A	1
BCAL2607	180	S	EQHRAAAKGASAPAQ______	BCAL2607_S180	#N/A	X	#N/A	1	#N/A	1
BCAL2640	165	S	PPAAVPVAATSGAQGGAAAAA	BCAL2640_S165	#N/A	X	#N/A	1	#N/A	1
BCAL2983A	55	S	SLSGGASSAASGAVATDAAAQ	BCAL2983A_S55	#N/A	X	#N/A	1	#N/A	1
BCAL3377	168	S	AAASPATVPASGAAVDQDANA	BCAL3377_S168	#N/A	X	#N/A	1	#N/A	1
BCAM0690	169	S	RALIDAGVPASSVFAAAFGSE	BCAM0690_S169	#N/A	X	#N/A	1	#N/A	1
BCAM0712	34	S	LAVTRGGGGASAPTAAEVAQP	BCAM0712_S34	#N/A	X	#N/A	1	#N/A	1
BCAM0936	28	S	HAAAPAPAAASAASDAAPALT	BCAM0936_S28	#N/A	X	#N/A	1	#N/A	1
BCAM0988	216	S	MQPAAPTAGASGPHVWSGAIQ	BCAM0988_S216	#N/A	X	#N/A	1	#N/A	1
BCAM0996	178	S	PATVANAGPASPDSGDASSPA	BCAM0996_S178	#N/A	X	#N/A	1	#N/A	1
BCAM0996	159	T	KPAAPKPAPATVANAGAASPD	BCAM0996_T159	#N/A	X	#N/A	1	#N/A	1
BCAM1737	1820	S	DTPASAAPSASATPATRAAAA	BCAM1737_S1820	#N/A	X	#N/A	1	#N/A	1
BCAM2054	416	S	APAPPVAPLASGAAAGVAQPV	BCAM2054_S416	#N/A	X	#N/A	1	#N/A	1
BCAM2064	80	S	APASGTLPPPSQLYGDLFVAV	BCAM2064_S80	#N/A	X	#N/A	1	#N/A	1
BCAM2443	38	S	ATPQDAPAAASAPPPAPAAAP	BCAM2443_S38	#N/A	X	#N/A	1	#N/A	1
BCAM2681	232	S	RGASVAVHAGSAPSEAVGGGT	BCAM2681_S232	#N/A	X	#N/A	1	#N/A	1
BCAM2828	558	S	AKRAAIAAAASELLPALTQPA	BCAM2828_S558	#N/A	X	#N/A	1	#N/A	1
BCAS0453	98	S	GNGVALDWPASGVGGVADERQ	BCAS0453_S98	#N/A	X	#N/A	1	#N/A	1
