## Supplementary Table 11 for "Burkholderia PglL enzymes are serine preferring oligosaccharidetransferases which target conserved proteins across the Burkholderia genus"

### Sheet: Overlap in glycoproteins
J2315 Gene name	B. cenocepacia	B. anthina	B. diffusa	B. Dolosa	B. ubonensis	B. humptydooensis	B. multivorans	B. pseudomultivorans	B. pseudomallei
BCAL3469	X			X
BCAL1086	X	X	X		X		X	X	X
BCAL1917	X	X	X	X	X	X	X	X	X
BCAM0996	X	X	X				X	X
BCAL2466	X
BCAL1453	X	X
BCAL1746	X				X
BCAL3377	X	X	X	X	X		X	X	X
BCAL0303	X	X	X	X	X		X	X	X
BCAM2378	X			X	X
BCAL0080	X			X			X		X
BCAL0678	X	X	X	X	X	X	X	X	X
BCAL0163	X
BCAL0193	X	X	X	X			X	X
BCAL2449	X	X	X	X	X	X	X	X
BCAL1869	X
BCAM2829	X
BCAL2398	X	X	X	X	X		X	X
BCAM0505	X
BCAM1789	X
BCAL0039	X
BCAS0773	X
BCAL0544	X				X	X
BCAL2276	X
BCAL0525	X
BCAM1550	X	X
BCAM2334	X		X
BCAL2820	X					X
BCAL2161	X				X
BCAL3166	X
BCAL1674	X			X		X	X		X
BCAL0749	X	X	X		X		X	X	X
BCAL1877	X								X
BCAM2063	X
BCAL0426	X
BCAL1093	X			X
BCAL0738	X	X	X	X	X	X	X	X	X
BCAL2629	X	X		X					X
BCAM2289	X	X		X
BCAM2055	X
BCAL3033	X	X	X		X	X	X	X	X
BCAM1669	X
BCAL0786	X						X
BCAM0713	X
BURCENK562V_3104	X
BCAM2680	X	X	X	X	X	X	X	X
BCAL1496	X			X		X	X		X
BCAL2974	X	X	X	X	X	X	X	X	X
BCAS0089	X	X		X
BCAL0272	X							X
BCAL0304	X
BCAL0340	X	X	X
BCAL0349	X
BCAL0479	X	X	X		X	X		X
BCAL1081	X	X	X		X		X	X
BCAL1389	X
BCAL2607	X						X
BCAL2640	X	X		X			X	X
BCAL2983A	X
BCAM0690	X
BCAM0712	X
BCAM0936	X
BCAM0988	X			X
BCAM1737	X			X	X			X
BCAM2054	X	X
BCAM2064	X
BCAM2443	X
BCAM2681	X
BCAM2828	X	X		X	X		X
BCAS0453	X
BCAS0158		X
BCAL0582 BCAS0453		X
BCAM1738		X	X		X		X	X
BCAM0942 BCAL2973 BCAM2400a BCAM2289 BCAM1927 BCAM1669 BCAM1491		X
BCAM1215		X	X				X
BCAM1149		X
BCAM0844		X
BCAL3348a		X	X		X		X	X
BCAL3165		X
BCAL2992 BCAL1446		X					X
BCAM0157		X
BCAL0963		X	X					X
BCAL0353		X		X	X				X
BCAL1938		X
BCAM2717		X
BCAL1662		X
BCAL1798		X				X			X
BCAL0835			X
BCAS0750			X
BCAL1504			X
BCAL1499			X				X
BCAL0692			X
BCAL2282			X
BCAM1120 BCAL0544			X						X
BCAM0345			X
BCAL1046 BCAM2720 BCAM2429				X
BCAL2374				X
BCAL1993				X			X	X
BCAM0715 BCAM0442 BCAS0585				X
BCAL3316				X
BCAM1420 BCAS0583				X
BCAM2632					X	X			X
BCAM1508 BCAM2073
BCAL1229					X				X
BCAL3176					X
BCAL0127					X
BCAL3514					X	X	X
BCAL0580					X
BCAL2822 BCAS0766
BCAL2191					X
BCAL1893					X
BCAL3519						X			X
BCAL3527						X			X
BCAL0274						X
BCAL3418						X
BCAL3334						X
BCAL1813						X			X
BCAL0538						X		X
BCAL0481						X
BCAM1927						X
BCAM1575 BCAM0309
BCAM1506							X		X
BCAS0015							X
BCAL1367							X
BCAL1527 BCAS0303							X
BCAM2198							X
BCAL0032								X
BCAL1845								X
BCAM0773 BCAL0381								X
BCAM2839									X
BCAM0309 BCAM1575									X
BCAM1780									X
BCAL0137									X
BCAL1512									X
BCAL0726									X

### Sheet: Enrichment results
C: Selection column	C: Selection value	C: Category column	C: Category value	N: Total size	N: Selection size	N: Category size	N: Intersection size	N: Enrichment factor	N: P value	N: Benj. Hoch. FDR
BC	X	B. Dolosa	X	152	70	30	23	1.6648	0.00013605	0.00013605
BC	X	B. pseudomultivorans	X	152	70	27	19	1.528	0.0035372	0.0035372
BC	X	B. multivorans	X	152	70	34	22	1.405	0.0075012	0.0075012
BC	X	B. ubonensis	X	152	70	31	20	1.4009	0.011505	0.011505
BC	X	B. anthina	X	152	70	42	25	1.2925	0.017802	0.017802
