## Supplementary Table 4 for "Burkholderia PglL enzymes are serine preferring oligosaccharidetransferases which target conserved proteins across the Burkholderia genus"

### Sheet: Enrichment_Table_Same_changes_a
C: Selection column	C: Selection value	C: Category column	C: Category value	N: Total size	N: Selection size	N: Category size	N: Intersection size	N: Enrichment factor	N: P value	N: Benj. Hoch. FDR
Student's T-test Significant WT_C8_pvalue_filter_WT_vs_C8	+	Student's T-test Significant WT_C1_pvalue_WT_vs_C1	+	2175	141	39	21	8.3061	5.67e-16	5.67e-16
Student's T-test Significant WT_C8_pvalue_filter_WT_vs_C8	+	Protein observed to change in Oppy et al (WT_vs_Delta_OGC_Delta_pglL)	+	2175	141	489	50	1.5773	0.00010134	0.00010134
Student's T-test Significant WT_C8_pvalue_filter_WT_vs_C8	+	Protein observed to change in Oppy et al (WT_vs_Delta_pglL)	+	2175	141	434	43	1.5283	0.00066527	0.00066527
Student's T-test Significant WT_C8_pvalue_filter_WT_vs_C8	+	Protein observed to change in Oppy et al (WT_vs_Delta_OGC)	+	2175	141	514	50	1.5005	0.00034539	0.00034539
